# A reference tissue atlas for the human kidney

**DOI:** 10.1101/2020.07.23.216507

**Authors:** Jens Hansen, Rachel Sealfon, Rajasree Menon, Michael T. Eadon, Blue B. Lake, Becky Steck, Dejan Dobi, Samir Parikh, Tara K. Sigdel, Guanshi Zhang, Dusan Velickovic, Daria Barwinska, Theodore Alexandrov, Priyanka Rashmi, Edgar A. Otto, Michael P. Rose, Christopher R. Anderton, John P. Shapiro, Annapurna Pamreddy, Seth Winfree, Yongqun He, Ian H. de Boer, Jeffrey B. Hodgin, Laura Barisoni, Abhijit S. Naik, Kumar Sharma, Minnie M. Sarwal, Kun Zhang, Jonathan Himmelfarb, Brad Rovin, Tarek M. El-Achkar, Zoltan Laszik, John Cijiang He, Pierre C. Dagher, M. Todd Valerius, Sanjay Jain, Lisa Satlin, Olga G. Troyanskaya, Matthias Kretzler, Ravi Iyengar, Evren U. Azeloglu, for the Kidney Precision Medicine Project

## Abstract

Kidney Precision Medicine Project (KPMP) is building a spatially-specified human tissue atlas at the single-cell resolution with molecular details of the kidney in health and disease. Here, we describe the construction of an integrated reference tissue map of cells, pathways and genes using unaffected regions of nephrectomy tissues and undiseased human biopsies from 55 subjects. We use single-cell and -nucleus transcriptomics, subsegmental laser microdissection bulk transcriptomics and proteomics, near-single-cell proteomics, 3-D nondestructive and CODEX imaging, and spatial metabolomics data to hierarchically identify genes, pathways and cells. Integrated data from these different technologies coherently describe cell types/subtypes within different nephron segments and interstitium. These spatial profiles identify cell-level functional organization of the kidney tissue as indicative of their physiological functions and map different cell subtypes to genes, proteins, metabolites and pathways. Comparison of transcellular sodium reabsorption along the nephron to levels of mRNAs encoding the different sodium transporter genes indicate that mRNA levels are largely congruent with physiological activity.This reference atlas provides an initial framework for molecular classification of kidney disease when multiple molecular mechanisms underlie convergent clinical phenotypes.
