## Supplementary Table 1 - Metadata for "A reference tissue atlas for the human kidney"

### Sheet: Used_libraries_for_integration_
Patient ID	Tis	Tissue collection	Tissue type	Figure 2: Pathway enrichment and module detection - SN RNASeq UCSDWU	Figure 2: Pathway enrichment and module detection - SC RNASeq PREMIERE	Figure 2: Pathway enrichment and module detection - LMD RNASeq OSUIU	Figure 2: Pathway enrichment and module detection - LMD Proteomics OSUIU	Figure 2: Pathway enrichment and module detection - NSC Proteomics UCSF	Figure 2: Pathway enrichment and module detection - Spatial metabolomics UTHSA-PNNL-EMBL	Figure 3: Integrated analysis of SC and SN RNA-seq - SN RNASeq UCSDWU	Figure 3: Integrated analysis of SC and SN RNA-seq - SC RNASeq PREMIERE	Figure 3: Integrated analysis of SC and SN RNA-seq - SC RNASeq UCSF	Figure 4: Post-hoc power analysis - SN RNASeq UCSDWU	Figure 4: Post-hoc power analysis - SC RNASeq PREMIERE	Figure 4: Post-hoc power analysis - LMD Proteomics OSUIU	Figure 5: Crossplatform comparison - SN RNASeq UCSDWU	Figure 5: Crossplatform comparison - SC RNASeq PREMIERE	Figure 5: Crossplatform comparison - SC RNASeq UCSF	Figure 5: Crossplatform comparison - LMD RNASeq OSUIU	Figure 5: Crossplatform comparison - LMD Proteomics OSUIU	Figure 5: Crossplatform comparison - NSC Proteomics UCSF	Figure 6: Integration of imaging and SN/SC RNASeq assays - SN RNASeq UCSDWU	Figure 6: Integration of imaging and SN/SC RNASeq assays - SC RNASeq PREMIERE	Figure 6: Integration of imaging and SN/SC RNASeq assays - SC RNASeq UCSF	Figure 6: Integration of imaging and SN/SC RNASeq assays - Codex imaging UCSF	Figure 7: Metabolic pathways - SC RNASeq PREMIERE
11	UCSF - Sarwal	Nephrectomy	Cortex					11													11
12	UCSF - Sarwal	Nephrectomy	Cortex					12													12
13	UCSF - Sarwal	Nephrectomy	Cortex					13													13
14	UCSF - Sarwal	Nephrectomy	Cortex					14													14
15	UCSF - Sarwal	Nephrectomy	Cortex					15													15
17-1606	KPMP - Pilot	Nephrectomy	Cortex	NK89;NK90	17-1606-2-0;17-1606-2-1	17-1606				NK89;NK90	17-1606-2-0;17-1606-2-1	17-1606	NK89;NK90	17-1606-2-0;17-1606-2-1		NK89;NK90	17-1606-2-0;17-1606-2-1	17-1606	17-1606			NK89;NK90	17-1606-2-0;17-1606-2-1	17-1606		17-1606-2-0;17-1606-2-1
18-139	KPMP - Pilot	Nephrectomy	Cortex	NK91;NK92	18-139	18-139	18-139		18-139	NK91;NK92	18-139	18-139	NK91;NK92	18-139	18-139	NK91;NK92	18-139	18-139	18-139	18-139		NK91;NK92	18-139	18-139		18-139
18-142	KPMP - Pilot	Nephrectomy	Cortex	NK86	18142-5-1;18142-5-2	18-142	18-142		18-142	NK86	18142-5-1;18142-5-2	18-142	NK86	18142-5-1;18142-5-2	18-142	NK86	18142-5-1;18142-5-2	18-142	18-142	18-142		NK86	18142-5-1;18142-5-2	18-142		18142-5-1;18142-5-2
18-1606	KPMP - Pilot	Nephrectomy	Cortex				18-1606								18-1606					18-1606
18-162	KPMP - Pilot	Nephrectomy	Cortex	NK71;NK72;NK81	18-162	18-162	18-162			NK71;NK72;NK81	18-162	18-162	NK71;NK72;NK81	18-162	18-162	NK71;NK72;NK81	18-162	18-162	18-162	18-162		NK71;NK72;NK81	18-162	18-162	18-162	18-162
18-312	KPMP - Pilot	Nephrectomy	Cortex	NK79;NK80;NK87;NK88		18-312	18-312			NK79;NK80;NK87;NK88		18-312	NK79;NK80;NK87;NK88		18-312	NK79;NK80;NK87;NK88		18-312	18-312	18-312		NK79;NK80;NK87;NK88		18-312
18-342	KPMP - Pilot	Nephrectomy	Cortex		18-342	18-342	18-342		18-342		18-342	18-342		18-342	18-342		18-342	18-342	18-342	18-342			18-342	18-342		18-342
1904	UCSF - Sarwal	Nephrectomy	Cortex									1904						1904						1904
1905	UCSF - Sarwal	Nephrectomy	Cortex									1905						1905						1905
1923-2	UCSF - Laszik	Biopsy from a tumor nephrectomy	Cortex/Medulla																						1923-2-C-1
1928-2	UCSF - Laszik	Biopsy from a tumor nephrectomy	Cortex/Medulla																						1928-2-C-4
2017-06-28-TN-1	PREMIERE	Nephrectomy	Cortex		2017-06-28-TN-1						2017-06-28-TN-1			2017-06-28-TN-1			2017-06-28-TN-1						2017-06-28-TN-1			2017-06-28-TN-1
2017-06-28-TN-2	PREMIERE	Nephrectomy	Cortex		2017-06-28-TN-2						2017-06-28-TN-2			2017-06-28-TN-2			2017-06-28-TN-2						2017-06-28-TN-2			2017-06-28-TN-2
2585	UCSF - Sarwal	Nephrectomy	Cortex									2585						2585						2585
2586	UCSF - Sarwal	Nephrectomy	Cortex									2586						2586						2586
3230	UCSF - Laszik	Native biopsy	Cortex/Medulla																						3230-1;3230-2;3230-3
3351	UCSD/WashU	Nephrectomy	Cortex	NK1;NK5						NK1;NK5			NK1;NK5			NK1;NK5						NK1;NK5
3356	UCSF - Laszik	Native biopsy	Cortex/Medulla																						3356-1;3356-2;3356-3
3395	UCSD/WashU	Nephrectomy	Cortex-Medulla	NK10;NK13;NK14;NK55;NK56;NK9						NK10;NK13;NK14;NK55;NK56;NK9			NK10;NK13;NK14;NK55;NK56;NK9			NK10;NK13;NK14;NK55;NK56;NK9						NK10;NK13;NK14;NK55;NK56;NK9
3411	UCSD/WashU	Nephrectomy	Cortex	NK58;NK59;NK60						NK58;NK59;NK60			NK58;NK59;NK60			NK58;NK59;NK60						NK58;NK59;NK60
3412	UCSD/WashU	Donor	Cortex	NK93;NK94						NK93;NK94			NK93;NK94			NK93;NK94						NK93;NK94
3414	UCSD/WashU	Donor	Medulla	NK37;NK38;NK41;NK42;NK44;NK45;NK46						NK37;NK38;NK41;NK42;NK44;NK45;NK46			NK37;NK38;NK41;NK42;NK44;NK45;NK46			NK37;NK38;NK41;NK42;NK44;NK45;NK46						NK37;NK38;NK41;NK42;NK44;NK45;NK46
3431	UCSD/WashU	Nephrectomy	Medulla	NK25;NK26;NK35;NK36						NK25;NK26;NK35;NK36			NK25;NK26;NK35;NK36			NK25;NK26;NK35;NK36						NK25;NK26;NK35;NK36
3432	UCSD/WashU	Nephrectomy	Cortex	NK21;NK22						NK21;NK22			NK21;NK22			NK21;NK22						NK21;NK22
3434	UCSD/WashU	Nephrectomy	Cortex	NK31;NK32						NK31;NK32			NK31;NK32			NK31;NK32						NK31;NK32
3435	UCSD/WashU	Nephrectomy	Medulla	NK27;NK28;NK29;NK30;NK33;NK34						NK27;NK28;NK29;NK30;NK33;NK34			NK27;NK28;NK29;NK30;NK33;NK34			NK27;NK28;NK29;NK30;NK33;NK34						NK27;NK28;NK29;NK30;NK33;NK34
3444	UCSD/WashU	Nephrectomy	Cortex	NK49						NK49			NK49			NK49						NK49
3828	UCSF - Laszik	Native biopsy	Cortex/Medulla																						3828-1;3828-2
3830	UCSF - Laszik	Native biopsy	Cortex/Medulla																						3830-1;3830-2
Hkid-PH-2017-08-25	PREMIERE	Nephrectomy	Cortex		Hkid-PH-2017-08-25						Hkid-PH-2017-08-25			Hkid-PH-2017-08-25			Hkid-PH-2017-08-25						Hkid-PH-2017-08-25			Hkid-PH-2017-08-25
Hkid-YY-2017-08-25	PREMIERE	Nephrectomy	Cortex		Hkid-YY-2017-08-25						Hkid-YY-2017-08-25			Hkid-YY-2017-08-25			Hkid-YY-2017-08-25						Hkid-YY-2017-08-25			Hkid-YY-2017-08-25
IU17-0001	IU/OSU	Dec Donor nephrectomy	Cortex			IU1700001	IU 001								IU 001				IU1700001	IU 001
IU17-0002	IU/OSU	Dec Donor nephrectomy	Cortex			IU1700002													IU1700002
IU18-0006	IU/OSU	Dec Donor nephrectomy	Cortex			IU1800006	IU 006								IU 006				IU1800006	IU 006
OSU0103	IU/OSU	Nephrectomy	Cortex				OSU0103								OSU0103					OSU0103
OSU2000	IU/OSU	Nephrectomy	Cortex				OSU2000								OSU2000					OSU2000
OSU6720	IU/OSU	Nephrectomy	Cortex				OSU6720								OSU6720					OSU6720
SamplePRE027.1	PREMIERE	Preperfusion biopsy	Cortex		SamplePRE027.1						SamplePRE027.1			SamplePRE027.1			SamplePRE027.1						SamplePRE027.1			SamplePRE027.1
SamplePRE038.1	PREMIERE	Preperfusion biopsy	Cortex		SamplePRE038.1						SamplePRE038.1			SamplePRE038.1			SamplePRE038.1						SamplePRE038.1			SamplePRE038.1
SampleTransPRE19025	PREMIERE	Preperfusion biopsy	Cortex		SampleTransPRE19025						SampleTransPRE19025			SampleTransPRE19025			SampleTransPRE19025						SampleTransPRE19025			SampleTransPRE19025
TN109-18-242-Lib	PREMIERE	Nephrectomy	Cortex		TN109-18-242-Lib						TN109-18-242-Lib			TN109-18-242-Lib			TN109-18-242-Lib						TN109-18-242-Lib			TN109-18-242-Lib
TN116-17-116-Lib-4a	PREMIERE	Nephrectomy	Cortex		TN116-17-116-Lib-4a						TN116-17-116-Lib-4a			TN116-17-116-Lib-4a			TN116-17-116-Lib-4a						TN116-17-116-Lib-4a			TN116-17-116-Lib-4a
TN117-17-116-Lib-4b	PREMIERE	Nephrectomy	Cortex		TN117-17-116-Lib-4b						TN117-17-116-Lib-4b			TN117-17-116-Lib-4b			TN117-17-116-Lib-4b						TN117-17-116-Lib-4b			TN117-17-116-Lib-4b
TN120-18-696-4	PREMIERE	Nephrectomy	Cortex		TN120-18-696-4						TN120-18-696-4			TN120-18-696-4			TN120-18-696-4						TN120-18-696-4			TN120-18-696-4
TN121-18-696-10	PREMIERE	Nephrectomy	Cortex		TN121-18-696-10						TN121-18-696-10			TN121-18-696-10			TN121-18-696-10						TN121-18-696-10			TN121-18-696-10
Trans004-1	PREMIERE	Surveillance biopsy	Cortex		Trans004-1						Trans004-1			Trans004-1			Trans004-1						Trans004-1			Trans004-1
Trans005-1	PREMIERE	Surveillance biopsy	Cortex		Trans005-1						Trans005-1			Trans005-1			Trans005-1						Trans005-1			Trans005-1
Trans006-1	PREMIERE	Surveillance biopsy	Cortex		Trans006-1						Trans006-1			Trans006-1			Trans006-1						Trans006-1			Trans006-1
Trans007-2	PREMIERE	Surveillance biopsy	Cortex		Trans007-2						Trans007-2			Trans007-2			Trans007-2						Trans007-2			Trans007-2
Trans008-2	PREMIERE	Surveillance biopsy	Cortex		Trans008-2						Trans008-2			Trans008-2			Trans008-2						Trans008-2			Trans008-2
Total patient count				15	22	9	11	5	3	15	22	10	15	22	11	15	22	10	9	11	5	15	22	10	7	22
Total samples count				47	24	9	11	5	3	47	24	10	47	24	11	47	24	10	9	11	5	47	24	10	13	24
