## Supplementary Table 6 - No of significant marker genes and proteins for "A reference tissue atlas for the human kidney"

Dataset	Significant marker genes and proteins subjected to enrichment analysis
LMD Proteomics Glomerulus	300
LMD Proteomics Tubulointerstitium (TI)	300
LMD RNASeq Collecting Duct (CD)	300
LMD RNASeq Distal Convoluted Tubule (DCT)	300
LMD RNASeq Glomerulus	300
LMD RNASeq Interstitium (INT)	300
LMD RNASeq Proximal Tubule	300
LMD RNASeq Thick ascending limb	300
NSC Proteomics Glomerulus	242
NSC Proteomics Proximal Tubule	176
SC RNASeq ATL	134
SC RNASeq B Cell	192
SC RNASeq CNT	172
SC RNASeq DCT	97
SC RNASeq DTL	91
SC RNASeq EC-AEA	234
SC RNASeq EC-PT	242
SC RNASeq FIB	270
SC RNASeq GC-EC	216
SC RNASeq IC-A	187
SC RNASeq IC-B	178
SC RNASeq MAC	300
SC RNASeq MON	300
SC RNASeq NKC	255
SC RNASeq PC	201
SC RNASeq PC-CNT	142
SC RNASeq PEC/LOH	153
SC RNASeq POD	300
SC RNASeq PT-1	300
SC RNASeq PT-2	194
SC RNASeq PT-3	183
SC RNASeq PT-4	124
SC RNASeq PT-5	300
SC RNASeq PT-6	171
SC RNASeq PT-7	115
SC RNASeq T Cell	177
SC RNASeq TAL	151
SC RNASeq T-CYT	199
SC RNASeq T-CYT-MEM	242
SC RNASeq tPC-IC	275
SC RNASeq vSMC/MC	204
SN RNASeq ATL-1	300
SN RNASeq ATL-2	300
SN RNASeq ATL-3	300
SN RNASeq CNT	225
SN RNASeq DCT	300
SN RNASeq DTL	300
SN RNASeq EC-1	259
SN RNASeq EC-2	232
SN RNASeq EC-3	293
SN RNASeq EC-4	42
SN RNASeq EPC	21
SN RNASeq IC-A1	300
SN RNASeq IC-A2	300
SN RNASeq IC-B	76
SN RNASeq IMM	20
SN RNASeq INT	209
SN RNASeq MC	300
SN RNASeq PC-1	244
SN RNASeq PC-3	300
SN RNASeq POD	300
SN RNASeq PT-1	300
SN RNASeq PT-2	300
SN RNASeq PT-4	192
SN RNASeq PT-5	162
SN RNASeq TAL-1	300
SN RNASeq TAL-2	300
SN RNASeq vSMC/P	261
