## Supplementary Table 8A - Spatial Metabolomics 18-139 for "A reference tissue atlas for the human kidney"

Glomerular (1: yes 0: no)	Molecular formula	Adduct	Glom correlation	HMDB ID(s)
1	C39H79N2O6P	+H	1.000002	['HMDB0013464;HMDB0061712']
0	C10H11NO	+Na	0.934829	['HMDB0003447;HMDB0030267;HMDB0040028;HMDB0040042;HMDB0040048']
0	C7H15NO2	+K	0.934829	['HMDB0006831;HMDB0094649']
0	C44H84NO8P	+H	0.933148	['HMDB0000593;HMDB0007888;HMDB0007920;HMDB0007979;HMDB0008011;HMDB0008039;HMDB0008070;HMDB0008071;HMDB0008103;HMDB0008135;HMDB0008299;HMDB0008331;HMDB0008559;HMDB0008590;HMDB0062690;HMDB0112977;HMDB0113054;HMDB0113076;HMDB0113095;HMDB0113121;HMDB0113148;HMDB0113176;HMDB0113287;HMDB0113314;HMDB0113315;HMDB0113342;HMDB0113539;HMDB0113566;HMDB0113729;HMDB0113933;HMDB0114468']
0	C42H80NO8P	+H	0.929106	['HMDB0007880;HMDB0007912;HMDB0007973;HMDB0008004;HMDB0008005;HMDB0008068;HMDB0008101;HMDB0008133;HMDB0008296;HMDB0008328;HMDB0008909;HMDB0009549;HMDB0010565;HMDB0112966;HMDB0112967;HMDB0112968;HMDB0112969;HMDB0112992;HMDB0113010;HMDB0113047;HMDB0113089;HMDB0113169;HMDB0113312;HMDB0113340;HMDB0113536;HMDB0113563;HMDB0113925;HMDB0114241']
0	C42H82NO8P	+H	0.929093	['HMDB0007879;HMDB0007911;HMDB0007971;HMDB0007972;HMDB0008003;HMDB0008035;HMDB0008067;HMDB0008100;HMDB0008263;HMDB0008295;HMDB0008908;HMDB0009516;HMDB0112970;HMDB0112971;HMDB0112972;HMDB0112973;HMDB0112974;HMDB0112991;HMDB0113115;HMDB0113142;HMDB0113283;HMDB0113311;HMDB0113509;HMDB0113535;HMDB0113864;HMDB0114212']
1	C39H79N2O6P	+Na	0.914027	['HMDB0013464;HMDB0061712']
0	C44H82NO8P	+H	0.907106	['HMDB0007921;HMDB0007980;HMDB0007981;HMDB0008012;HMDB0008040;HMDB0008041;HMDB0008072;HMDB0008105;HMDB0008136;HMDB0008137;HMDB0008168;HMDB0008201;HMDB0008332;HMDB0008364;HMDB0008397;HMDB0008591;HMDB0113077;HMDB0113096;HMDB0113097;HMDB0113122;HMDB0113149;HMDB0113177;HMDB0113204;HMDB0113233;HMDB0113288;HMDB0113289;HMDB0113316;HMDB0113343;HMDB0113344;HMDB0113371;HMDB0113399;HMDB0113567']
1	C40H80NO8P	+H	0.906222	['HMDB0000564;HMDB0007871;HMDB0008031;HMDB0008899;HMDB0009219;HMDB0112965;HMDB0112983;HMDB0113087;HMDB0113279;HMDB0113919;HMDB0113987']
0	C47H93N2O6P	+H	0.904559	['HMDB0012107']
1	C46H84NO8P	+H	0.898095	['HMDB0007988;HMDB0008048;HMDB0008049;HMDB0008079;HMDB0008080;HMDB0008112;HMDB0008113;HMDB0008145;HMDB0008176;HMDB0008209;HMDB0008241;HMDB0008273;HMDB0008304;HMDB0008305;HMDB0008336;HMDB0008367;HMDB0008368;HMDB0008400;HMDB0008401;HMDB0008431;HMDB0008464;HMDB0008626;HMDB0113104;HMDB0113186;HMDB0113213;HMDB0113242;HMDB0113270;HMDB0113296;HMDB0113297;HMDB0113323;HMDB0113324;HMDB0113351;HMDB0113379;H…
1	C39H79N2O6P	+K	0.889439	['HMDB0013464;HMDB0061712']
0	C17H15NO4	+Na	0.88358	['HMDB0038723']
0	C42H82NO8P	+Na	0.872726	['HMDB0007879;HMDB0007911;HMDB0007971;HMDB0007972;HMDB0008003;HMDB0008035;HMDB0008067;HMDB0008100;HMDB0008263;HMDB0008295;HMDB0008908;HMDB0009516;HMDB0112970;HMDB0112971;HMDB0112972;HMDB0112973;HMDB0112974;HMDB0112991;HMDB0113115;HMDB0113142;HMDB0113283;HMDB0113311;HMDB0113509;HMDB0113535;HMDB0113864;HMDB0114212']
0	C44H84NO8P	+Na	0.860567	['HMDB0000593;HMDB0007888;HMDB0007920;HMDB0007979;HMDB0008011;HMDB0008039;HMDB0008070;HMDB0008071;HMDB0008103;HMDB0008135;HMDB0008299;HMDB0008331;HMDB0008559;HMDB0008590;HMDB0062690;HMDB0112977;HMDB0113054;HMDB0113076;HMDB0113095;HMDB0113121;HMDB0113148;HMDB0113176;HMDB0113287;HMDB0113314;HMDB0113315;HMDB0113342;HMDB0113539;HMDB0113566;HMDB0113729;HMDB0113933;HMDB0114468']
0	C45H91N2O6P	+H	0.860214	['HMDB0012092;HMDB0012103']
0	C47H95N2O6P	+Na	0.856673	['HMDB0012095']
0	C44H82NO8P	+Na	0.855679	['HMDB0007921;HMDB0007980;HMDB0007981;HMDB0008012;HMDB0008040;HMDB0008041;HMDB0008072;HMDB0008105;HMDB0008136;HMDB0008137;HMDB0008168;HMDB0008201;HMDB0008332;HMDB0008364;HMDB0008397;HMDB0008591;HMDB0113077;HMDB0113096;HMDB0113097;HMDB0113122;HMDB0113149;HMDB0113177;HMDB0113204;HMDB0113233;HMDB0113288;HMDB0113289;HMDB0113316;HMDB0113343;HMDB0113344;HMDB0113371;HMDB0113399;HMDB0113567']
0	C46H82NO8P	+H	0.855095	['HMDB0007989;HMDB0007990;HMDB0008021;HMDB0008050;HMDB0008081;HMDB0008082;HMDB0008114;HMDB0008115;HMDB0008139;HMDB0008146;HMDB0008177;HMDB0008210;HMDB0008242;HMDB0008306;HMDB0008337;HMDB0008338;HMDB0008369;HMDB0008402;HMDB0008432;HMDB0008433;HMDB0008465;HMDB0008466;HMDB0008497;HMDB0008627;HMDB0008659;HMDB0008692;HMDB0113105;HMDB0113106;HMDB0113131;HMDB0113158;HMDB0113214;HMDB0113243;HMDB0113271;H…
0	C47H95N2O6P	+H	0.853905	['HMDB0012095']
0	C45H91N2O6P	+Na	0.851933	['HMDB0012092;HMDB0012103']
0	C47H93N2O6P	+Na	0.846352	['HMDB0012107']
0	C40H78NO8P	+H	0.843378	['HMDB0007872;HMDB0007873;HMDB0007904;HMDB0007969;HMDB0008001;HMDB0008032;HMDB0008064;HMDB0008097;HMDB0008900;HMDB0009252;HMDB0010569;HMDB0112958;HMDB0112960;HMDB0112961;HMDB0112962;HMDB0113088;HMDB0113113;HMDB0113140;HMDB0113280;HMDB0113308;HMDB0113854;HMDB0113855;HMDB0114013;HMDB0114040']
0	C42H80NO8P	+K	0.839756	['HMDB0007880;HMDB0007912;HMDB0007973;HMDB0008004;HMDB0008005;HMDB0008068;HMDB0008101;HMDB0008133;HMDB0008296;HMDB0008328;HMDB0008909;HMDB0009549;HMDB0010565;HMDB0112966;HMDB0112967;HMDB0112968;HMDB0112969;HMDB0112992;HMDB0113010;HMDB0113047;HMDB0113089;HMDB0113169;HMDB0113312;HMDB0113340;HMDB0113536;HMDB0113563;HMDB0113925;HMDB0114241']
0	C45H76NO7P	+Na	0.839756	['HMDB0009710;HMDB0009711;HMDB0011427;HMDB0011460']
1	C40H80NO8P	+Na	0.839674	['HMDB0000564;HMDB0007871;HMDB0008031;HMDB0008899;HMDB0009219;HMDB0112965;HMDB0112983;HMDB0113087;HMDB0113279;HMDB0113919;HMDB0113987']
0	C42H80NO8P	+Na	0.836875	['HMDB0007880;HMDB0007912;HMDB0007973;HMDB0008004;HMDB0008005;HMDB0008068;HMDB0008101;HMDB0008133;HMDB0008296;HMDB0008328;HMDB0008909;HMDB0009549;HMDB0010565;HMDB0112966;HMDB0112967;HMDB0112968;HMDB0112969;HMDB0112992;HMDB0113010;HMDB0113047;HMDB0113089;HMDB0113169;HMDB0113312;HMDB0113340;HMDB0113536;HMDB0113563;HMDB0113925;HMDB0114241']
1	C44H86NO8P	+Na	0.836564	['HMDB0007887;HMDB0007919;HMDB0007978;HMDB0008010;HMDB0008037;HMDB0008038;HMDB0008069;HMDB0008102;HMDB0008266;HMDB0008298;HMDB0008526;HMDB0008558;HMDB0008915;HMDB0009747;HMDB0112998;HMDB0113016;HMDB0113053;HMDB0113075;HMDB0113094;HMDB0113120;HMDB0113147;HMDB0113285;HMDB0113286;HMDB0113313;HMDB0113512;HMDB0113538;HMDB0113702;HMDB0113728;HMDB0113932;HMDB0114439']
1	C46H84NO8P	+Na	0.834633	['HMDB0007988;HMDB0008048;HMDB0008049;HMDB0008079;HMDB0008080;HMDB0008112;HMDB0008113;HMDB0008145;HMDB0008176;HMDB0008209;HMDB0008241;HMDB0008273;HMDB0008304;HMDB0008305;HMDB0008336;HMDB0008367;HMDB0008368;HMDB0008400;HMDB0008401;HMDB0008431;HMDB0008464;HMDB0008626;HMDB0113104;HMDB0113186;HMDB0113213;HMDB0113242;HMDB0113270;HMDB0113296;HMDB0113297;HMDB0113323;HMDB0113324;HMDB0113351;HMDB0113379;H…
0	C39H78NO8P	+Na	0.831959	['HMDB0007935;HMDB0007967;HMDB0008833;HMDB0008925;HMDB0008989;HMDB0009217;HMDB0010566;HMDB0113019;HMDB0113086;HMDB0113860;HMDB0113985']
0	C42H82NO8P	+K	0.829503	['HMDB0007879;HMDB0007911;HMDB0007971;HMDB0007972;HMDB0008003;HMDB0008035;HMDB0008067;HMDB0008100;HMDB0008263;HMDB0008295;HMDB0008908;HMDB0009516;HMDB0112970;HMDB0112971;HMDB0112972;HMDB0112973;HMDB0112974;HMDB0112991;HMDB0113115;HMDB0113142;HMDB0113283;HMDB0113311;HMDB0113509;HMDB0113535;HMDB0113864;HMDB0114212']
0	C45H78NO7P	+Na	0.829503	['HMDB0009644;HMDB0009645;HMDB0009677;HMDB0009678;HMDB0009709;HMDB0011394;HMDB0011425;HMDB0011426;HMDB0011458;HMDB0011459']
0	C44H80NO8P	+Na	0.82514	['HMDB0007889;HMDB0007982;HMDB0007983;HMDB0008013;HMDB0008014;HMDB0008042;HMDB0008073;HMDB0008074;HMDB0008106;HMDB0008107;HMDB0008138;HMDB0008169;HMDB0008170;HMDB0008202;HMDB0008203;HMDB0008234;HMDB0008365;HMDB0008398;HMDB0008429;HMDB0008462;HMDB0008623;HMDB0113055;HMDB0113098;HMDB0113099;HMDB0113123;HMDB0113124;HMDB0113150;HMDB0113151;HMDB0113178;HMDB0113205;HMDB0113234;HMDB0113262;HMDB0113290;H…
1	C44H86NO8P	+H	0.825137	['HMDB0007887;HMDB0007919;HMDB0007978;HMDB0008010;HMDB0008037;HMDB0008038;HMDB0008069;HMDB0008102;HMDB0008266;HMDB0008298;HMDB0008526;HMDB0008558;HMDB0008915;HMDB0009747;HMDB0112998;HMDB0113016;HMDB0113053;HMDB0113075;HMDB0113094;HMDB0113120;HMDB0113147;HMDB0113285;HMDB0113286;HMDB0113313;HMDB0113512;HMDB0113538;HMDB0113702;HMDB0113728;HMDB0113932;HMDB0114439']
0	C40H78NO8P	+Na	0.820032	['HMDB0007872;HMDB0007873;HMDB0007904;HMDB0007969;HMDB0008001;HMDB0008032;HMDB0008064;HMDB0008097;HMDB0008900;HMDB0009252;HMDB0010569;HMDB0112958;HMDB0112960;HMDB0112961;HMDB0112962;HMDB0113088;HMDB0113113;HMDB0113140;HMDB0113280;HMDB0113308;HMDB0113854;HMDB0113855;HMDB0114013;HMDB0114040']
0	C44H84NO8P	+K	0.818957	['HMDB0000593;HMDB0007888;HMDB0007920;HMDB0007979;HMDB0008011;HMDB0008039;HMDB0008070;HMDB0008071;HMDB0008103;HMDB0008135;HMDB0008299;HMDB0008331;HMDB0008559;HMDB0008590;HMDB0062690;HMDB0112977;HMDB0113054;HMDB0113076;HMDB0113095;HMDB0113121;HMDB0113148;HMDB0113176;HMDB0113287;HMDB0113314;HMDB0113315;HMDB0113342;HMDB0113539;HMDB0113566;HMDB0113729;HMDB0113933;HMDB0114468']
0	C44H82NO8P	+K	0.811051	['HMDB0007921;HMDB0007980;HMDB0007981;HMDB0008012;HMDB0008040;HMDB0008041;HMDB0008072;HMDB0008105;HMDB0008136;HMDB0008137;HMDB0008168;HMDB0008201;HMDB0008332;HMDB0008364;HMDB0008397;HMDB0008591;HMDB0113077;HMDB0113096;HMDB0113097;HMDB0113122;HMDB0113149;HMDB0113177;HMDB0113204;HMDB0113233;HMDB0113288;HMDB0113289;HMDB0113316;HMDB0113343;HMDB0113344;HMDB0113371;HMDB0113399;HMDB0113567']
0	C42H81O10P	+Na	0.809471	['HMDB0010603;HMDB0010604;HMDB0010617;HMDB0010632']
0	C44H80NO8P	+K	0.799341	['HMDB0007889;HMDB0007982;HMDB0007983;HMDB0008013;HMDB0008014;HMDB0008042;HMDB0008073;HMDB0008074;HMDB0008106;HMDB0008107;HMDB0008138;HMDB0008169;HMDB0008170;HMDB0008202;HMDB0008203;HMDB0008234;HMDB0008365;HMDB0008398;HMDB0008429;HMDB0008462;HMDB0008623;HMDB0113055;HMDB0113098;HMDB0113099;HMDB0113123;HMDB0113124;HMDB0113150;HMDB0113151;HMDB0113178;HMDB0113205;HMDB0113234;HMDB0113262;HMDB0113290;H…
0	C44H80NO8P	+H	0.785041	['HMDB0007889;HMDB0007982;HMDB0007983;HMDB0008013;HMDB0008014;HMDB0008042;HMDB0008073;HMDB0008074;HMDB0008106;HMDB0008107;HMDB0008138;HMDB0008169;HMDB0008170;HMDB0008202;HMDB0008203;HMDB0008234;HMDB0008365;HMDB0008398;HMDB0008429;HMDB0008462;HMDB0008623;HMDB0113055;HMDB0113098;HMDB0113099;HMDB0113123;HMDB0113124;HMDB0113150;HMDB0113151;HMDB0113178;HMDB0113205;HMDB0113234;HMDB0113262;HMDB0113290;H…
0	C7H15NO3	+H	0.784272	['HMDB0000062;HMDB0062496']
0	C39H73O8P	+Na	0.777958	['HMDB0007864;HMDB0007861;HMDB0007862;HMDB0007863;HMDB0007865;HMDB0031129;HMDB0114804;HMDB0114951;HMDB0115095;HMDB0115271;HMDB0115296;HMDB0115510;HMDB0115535;HMDB0116699']
0	C43H78NO8P	+Na	0.769626	['HMDB0007949;HMDB0007950;HMDB0008428;HMDB0008461;HMDB0008943;HMDB0008969;HMDB0009003;HMDB0009004;HMDB0009034;HMDB0009035;HMDB0009067;HMDB0009068;HMDB0009099;HMDB0009131;HMDB0009164;HMDB0009196;HMDB0009228;HMDB0009259;HMDB0009260;HMDB0009291;HMDB0009322;HMDB0009323;HMDB0009355;HMDB0009356;HMDB0009387;HMDB0009420;HMDB0009583;HMDB0113034;HMDB0113594;HMDB0113893;HMDB0113951;HMDB0113971;HMDB0113972;H…
0	C10H26N4	+H	0.761442	['HMDB0001256']
1	C40H80NO8P	+K	0.760178	['HMDB0000564;HMDB0007871;HMDB0008031;HMDB0008899;HMDB0009219;HMDB0112965;HMDB0112983;HMDB0113087;HMDB0113279;HMDB0113919;HMDB0113987']
1	C43H76NO7P	+Na	0.760178	['HMDB0009413;HMDB0009414;HMDB0009446;HMDB0009447;HMDB0009478;HMDB0009642;HMDB0009675;HMDB0011359;HMDB0011360;HMDB0011387;HMDB0011418;HMDB0011419;HMDB0011451;HMDB0011452']
0	C42H79O10P	+Na	0.749133	['HMDB0010605;HMDB0010618;HMDB0010619;HMDB0010633;HMDB0010634;HMDB0010647']
0	C54H82O4	+K	0.743769	['HMDB0006707']
0	C46H80NO8P	+H	0.741212	['HMDB0007991;HMDB0008022;HMDB0008024;HMDB0008083;HMDB0008116;HMDB0008147;HMDB0008148;HMDB0008178;HMDB0008179;HMDB0008211;HMDB0008212;HMDB0008243;HMDB0008339;HMDB0008370;HMDB0008371;HMDB0008403;HMDB0008404;HMDB0008434;HMDB0008467;HMDB0008498;HMDB0008499;HMDB0008660;HMDB0008693;HMDB0008725;HMDB0113107;HMDB0113132;HMDB0113133;HMDB0113159;HMDB0113160;HMDB0113187;HMDB0113272;HMDB0113327;HMDB0113354;H…
0	C39H71O8P	+Na	0.736511	['HMDB0114805;HMDB0114840;HMDB0114878;HMDB0114879;HMDB0114902;HMDB0114927;HMDB0114952;HMDB0114953;HMDB0114978;HMDB0115005;HMDB0115121;HMDB0115297;HMDB0115511;HMDB0115512;HMDB0115536;HMDB0115564']
0	C46H82NO8P	+Na	0.733551	['HMDB0007989;HMDB0007990;HMDB0008021;HMDB0008050;HMDB0008081;HMDB0008082;HMDB0008114;HMDB0008115;HMDB0008139;HMDB0008146;HMDB0008177;HMDB0008210;HMDB0008242;HMDB0008306;HMDB0008337;HMDB0008338;HMDB0008369;HMDB0008402;HMDB0008432;HMDB0008433;HMDB0008465;HMDB0008466;HMDB0008497;HMDB0008627;HMDB0008659;HMDB0008692;HMDB0113105;HMDB0113106;HMDB0113131;HMDB0113158;HMDB0113214;HMDB0113243;HMDB0113271;H…
0	C41H83N2O6P	+Na	0.729149	['HMDB0012088;HMDB0012089;HMDB0062559']
0	C5H5N5	+H	0.726324	['HMDB0000034']
0	C43H87N2O6P	+Na	0.719103	['HMDB0012102']
0	C9H17NO4	+H	0.707602	['HMDB0000201;HMDB0062176']
0	C48H80NO8P	+H	0.693487	['HMDB0008156;HMDB0008187;HMDB0008188;HMDB0008220;HMDB0008221;HMDB0008252;HMDB0008380;HMDB0008412;HMDB0008443;HMDB0008444;HMDB0008476;HMDB0008477;HMDB0008507;HMDB0008508;HMDB0008634;HMDB0008665;HMDB0008666;HMDB0008698;HMDB0008699;HMDB0008730;HMDB0113363;HMDB0113390;HMDB0113391;HMDB0113418;HMDB0113444;HMDB0113473;HMDB0113609;HMDB0113610;HMDB0113634;HMDB0113635;HMDB0113661;HMDB0113687;HMDB0116728;H…
0	C47H93N2O6P	+K	0.684795	['HMDB0012107']
0	C24H50NO7P	+Na	0.683204	['HMDB0010382']
0	C10H21NO4	+K	0.67796	['HMDB0014563']
0	C13H17NO3	+Na	0.67796	['HMDB0033610']
0	C8H20NO6P	+H	0.67796	['HMDB0000086']
0	C6H14N4O2	+H	0.676731	['HMDB0000517;HMDB0003416']
0	C24H50NO7P	+H	0.673442	['HMDB0010382']
0	C29H47NO4	+Na	0.673442	['HMDB0006321;HMDB0006496;HMDB0031402']
0	C4H9N3O2	+H	0.646901	['HMDB0000064;HMDB0013222']
1	C46H84NO8P	+K	0.641614	['HMDB0007988;HMDB0008048;HMDB0008049;HMDB0008079;HMDB0008080;HMDB0008112;HMDB0008113;HMDB0008145;HMDB0008176;HMDB0008209;HMDB0008241;HMDB0008273;HMDB0008304;HMDB0008305;HMDB0008336;HMDB0008367;HMDB0008368;HMDB0008400;HMDB0008401;HMDB0008431;HMDB0008464;HMDB0008626;HMDB0113104;HMDB0113186;HMDB0113213;HMDB0113242;HMDB0113270;HMDB0113296;HMDB0113297;HMDB0113323;HMDB0113324;HMDB0113351;HMDB0113379;H…
0	C14H10O7	+K	0.639008	[]
0	C14H9KO7	+H	0.639008	[]
0	C8H20NO6P	+Na	0.632556	['HMDB0000086']
0	C43H78NO8P	+K	0.622947	['HMDB0007949;HMDB0007950;HMDB0008428;HMDB0008461;HMDB0008943;HMDB0008969;HMDB0009003;HMDB0009004;HMDB0009034;HMDB0009035;HMDB0009067;HMDB0009068;HMDB0009099;HMDB0009131;HMDB0009164;HMDB0009196;HMDB0009228;HMDB0009259;HMDB0009260;HMDB0009291;HMDB0009322;HMDB0009323;HMDB0009355;HMDB0009356;HMDB0009387;HMDB0009420;HMDB0009583;HMDB0113034;HMDB0113594;HMDB0113893;HMDB0113951;HMDB0113971;HMDB0113972;H…
0	C48H82NO8P	+H	0.622694	['HMDB0008090;HMDB0008123;HMDB0008154;HMDB0008155;HMDB0008186;HMDB0008219;HMDB0008347;HMDB0008378;HMDB0008379;HMDB0008410;HMDB0008411;HMDB0008441;HMDB0008442;HMDB0008474;HMDB0008475;HMDB0008506;HMDB0008632;HMDB0008633;HMDB0008664;HMDB0008697;HMDB0008728;HMDB0008729;HMDB0113334;HMDB0113361;HMDB0113362;HMDB0113389;HMDB0113417;HMDB0113501;HMDB0113582;HMDB0113607;HMDB0113608;HMDB0113633;HMDB0113660;H…
0	C9H9NO3	+H	0.620742	['HMDB0032398;HMDB0032595;HMDB0000714;HMDB0000992;HMDB0012884']
0	C41H83N2O6P	+H	0.604524	['HMDB0012088;HMDB0012089;HMDB0062559']
0	C41H78NO8P	+Na	0.597204	['HMDB0007940;HMDB0008132;HMDB0008843;HMDB0008875;HMDB0008934;HMDB0008966;HMDB0008994;HMDB0009025;HMDB0009026;HMDB0009058;HMDB0009059;HMDB0009090;HMDB0009254;HMDB0009286;HMDB0009515;HMDB0009547;HMDB0113025;HMDB0113339;HMDB0113856;HMDB0113857;HMDB0113858;HMDB0113884;HMDB0113943;HMDB0114042;HMDB0114015;HMDB0114068;HMDB0114211;HMDB0114239']
0	C43H87N2O6P	+H	0.588662	['HMDB0012102']
0	C41H80NO8P	+Na	0.584275	['HMDB0007938;HMDB0007939;HMDB0008066;HMDB0008099;HMDB0008842;HMDB0008874;HMDB0008933;HMDB0008965;HMDB0008992;HMDB0008993;HMDB0009024;HMDB0009057;HMDB0009221;HMDB0009253;HMDB0009482;HMDB0009514;HMDB0010568;HMDB0112963;HMDB0113310;HMDB0113859;HMDB0113861;HMDB0113862;HMDB0113863;HMDB0113989;HMDB0114014;HMDB0114041;HMDB0114182;HMDB0114210']
0	C23H45NO4	+H	0.583696	['HMDB0000222']
0	C43H78NO8P	+H	0.574336	['HMDB0007949;HMDB0007950;HMDB0008428;HMDB0008461;HMDB0008943;HMDB0008969;HMDB0009003;HMDB0009004;HMDB0009034;HMDB0009035;HMDB0009067;HMDB0009068;HMDB0009099;HMDB0009131;HMDB0009164;HMDB0009196;HMDB0009228;HMDB0009259;HMDB0009260;HMDB0009291;HMDB0009322;HMDB0009323;HMDB0009355;HMDB0009356;HMDB0009387;HMDB0009420;HMDB0009583;HMDB0113034;HMDB0113594;HMDB0113893;HMDB0113951;HMDB0113971;HMDB0113972;H…
0	C41H74NO8P	+Na	0.554219	['HMDB0007943;HMDB0008231;HMDB0008844;HMDB0008937;HMDB0008938;HMDB0008968;HMDB0008997;HMDB0009028;HMDB0009029;HMDB0009061;HMDB0009062;HMDB0009093;HMDB0009124;HMDB0009125;HMDB0009157;HMDB0009158;HMDB0009189;HMDB0009320;HMDB0009353;HMDB0009385;HMDB0009418;HMDB0009580;HMDB0113028;HMDB0113029;HMDB0113424;HMDB0113452;HMDB0113887;HMDB0113888;HMDB0113905;HMDB0113906;HMDB0113946;HMDB0113967;HMDB0113968;H…
0	C41H62O5	+K	0.553586	['HMDB0007346;HMDB0007570;HMDB0056374']
0	C10H14N5O7P	+H	0.552495	['HMDB0000045;HMDB0001044;HMDB0003540;HMDB0011617;HMDB0059594']
0	C11H19NO9	+K	0.550574	['HMDB0000230;HMDB0000773']
0	C46H93N2O6P	+Na	0.54608	['HMDB0012105']
0	C39H73O8P	+K	0.535035	['HMDB0007864;HMDB0007861;HMDB0007862;HMDB0007863;HMDB0007865;HMDB0031129;HMDB0114804;HMDB0114951;HMDB0115095;HMDB0115271;HMDB0115296;HMDB0115510;HMDB0115535;HMDB0116699']
0	C9H8O4	+H	0.534467	['HMDB0032057;HMDB0001879;HMDB0011663;HMDB0000707;HMDB0003501;HMDB0001964;HMDB0002130;HMDB0006915;HMDB0032131;HMDB0125527;HMDB0125589;HMDB0125102;HMDB0125805;HMDB0126377;HMDB0132508;HMDB0134040;HMDB0134041;HMDB0140954;HMDB0140955;HMDB0140956']
0	C14H15NO8	+Na	0.533671	['HMDB0059997']
0	C6H12O6	+Na	0.524794	['HMDB0000169;HMDB0061922;HMDB0000122;HMDB0000143;HMDB0000211;HMDB0000346;HMDB0000516;HMDB0000660;HMDB0001151;HMDB0001266;HMDB0003345;HMDB0003418;HMDB0003449;HMDB0006088;HMDB0012326;HMDB0032222;HMDB0033704;HMDB0034220;HMDB0062138;HMDB0062170;HMDB0062202;HMDB0062473;HMDB0062538;HMDB0125599;HMDB0240207;HMDB0240208;HMDB0240209;HMDB0240210;HMDB0240211']
0	C37H70O12S	+H	0.523068	['HMDB0031687']
0	C41H73O8P	+Na	0.519779	['HMDB0114846;HMDB0114884;HMDB0114885;HMDB0114908;HMDB0114933;HMDB0114986;HMDB0115013;HMDB0115039;HMDB0115073;HMDB0115100;HMDB0115101;HMDB0115124;HMDB0115125;HMDB0115149;HMDB0115176;HMDB0115326;HMDB0115493;HMDB0115517;HMDB0115519;HMDB0115520;HMDB0115567;HMDB0115568']
0	C45H91N2O6P	+K	0.51504	['HMDB0012092;HMDB0012103']
0	C46H86NO8P	+Na	0.502634	['HMDB0008020;HMDB0008046;HMDB0008047;HMDB0008078;HMDB0008111;HMDB0008144;HMDB0008175;HMDB0008208;HMDB0008271;HMDB0008272;HMDB0008303;HMDB0008334;HMDB0008335;HMDB0008366;HMDB0008399;HMDB0008594;HMDB0113130;HMDB0113157;HMDB0113185;HMDB0113212;HMDB0113241;HMDB0113294;HMDB0113295;HMDB0113322;HMDB0113350;HMDB0113378;HMDB0113406;HMDB0113517;HMDB0113518;HMDB0113543;HMDB0113569;HMDB0113570']
0	C43H76NO8P	+Na	0.498604	['HMDB0007951;HMDB0008494;HMDB0008944;HMDB0008945;HMDB0008976;HMDB0009005;HMDB0009036;HMDB0009037;HMDB0009069;HMDB0009070;HMDB0009100;HMDB0009101;HMDB0009132;HMDB0009165;HMDB0009197;HMDB0009261;HMDB0009292;HMDB0009293;HMDB0009324;HMDB0009357;HMDB0009388;HMDB0009389;HMDB0009421;HMDB0009422;HMDB0009453;HMDB0009584;HMDB0009616;HMDB0009649;HMDB0112978;HMDB0113035;HMDB0113622;HMDB0113648;HMDB0113894;H…
0	C21H13KO10	+H	0.48211	[]
0	C21H14O10	+K	0.48211	['HMDB0128404;HMDB0128405;HMDB0128406;HMDB0128407;HMDB0128408;HMDB0128409;HMDB0128410;HMDB0128411']
0	C5H13NO	+H	0.481626	['HMDB0031259']
0	C10H19NO2S2	+H	0.481382	['HMDB0001526;HMDB0006878']
0	C47H95N2O6P	+K	0.477691	['HMDB0012095']
0	C7H4O3	+H	0.476804	[]
0	C10H15N5O10P2	+H	0.475419	['HMDB0000061;HMDB0000960;HMDB0001341']
0	C12H16N5O8P	+K	0.475419	['HMDB0006880']
