## Supplementary Table 8B - Spatial Metabolomics 18-142 for "A reference tissue atlas for the human kidney"

Glomerular (1: yes 0: no)	Molecular formula	Adduct	Glom correlation	HMDB ID(s)
1	C39H79N2O6P	+H	0.999999	['HMDB0013464;HMDB0061712']
0	C42H80NO8P	+H	0.901263	['HMDB0007880;HMDB0007912;HMDB0007973;HMDB0008004;HMDB0008005;HMDB0008068;HMDB0008101;HMDB0008133;HMDB0008296;HMDB0008328;HMDB0008909;HMDB0009549;HMDB0010565;HMDB0112966;HMDB0112967;HMDB0112968;HMDB0112969;HMDB0112992;HMDB0113010;HMDB0113047;HMDB0113089;HMDB0113169;HMDB0113312;HMDB0113340;HMDB0113536;HMDB0113563;HMDB0113925;HMDB0114241']
0	C44H84NO8P	+H	0.891057	['HMDB0000593;HMDB0007888;HMDB0007920;HMDB0007979;HMDB0008011;HMDB0008039;HMDB0008070;HMDB0008071;HMDB0008103;HMDB0008135;HMDB0008299;HMDB0008331;HMDB0008559;HMDB0008590;HMDB0062690;HMDB0112977;HMDB0113054;HMDB0113076;HMDB0113095;HMDB0113121;HMDB0113148;HMDB0113176;HMDB0113287;HMDB0113314;HMDB0113315;HMDB0113342;HMDB0113539;HMDB0113566;HMDB0113729;HMDB0113933;HMDB0114468']
1	C42H82NO8P	+H	0.877796	['HMDB0007879;HMDB0007911;HMDB0007971;HMDB0007972;HMDB0008003;HMDB0008035;HMDB0008067;HMDB0008100;HMDB0008263;HMDB0008295;HMDB0008908;HMDB0009516;HMDB0112970;HMDB0112971;HMDB0112972;HMDB0112973;HMDB0112974;HMDB0112991;HMDB0113115;HMDB0113142;HMDB0113283;HMDB0113311;HMDB0113509;HMDB0113535;HMDB0113864;HMDB0114212']
1	C39H79N2O6P	+Na	0.857794	['HMDB0013464;HMDB0061712']
1	C40H80NO8P	+H	0.850492	['HMDB0000564;HMDB0007871;HMDB0008031;HMDB0008899;HMDB0009219;HMDB0112965;HMDB0112983;HMDB0113087;HMDB0113279;HMDB0113919;HMDB0113987']
1	C39H79N2O6P	+K	0.842109	['HMDB0013464;HMDB0061712']
1	C39H78NO8P	+Na	0.834145	['HMDB0007935;HMDB0007967;HMDB0008833;HMDB0008925;HMDB0008989;HMDB0009217;HMDB0010566;HMDB0113019;HMDB0113086;HMDB0113860;HMDB0113985']
0	C44H80NO8P	+H	0.83391	['HMDB0007889;HMDB0007982;HMDB0007983;HMDB0008013;HMDB0008014;HMDB0008042;HMDB0008073;HMDB0008074;HMDB0008106;HMDB0008107;HMDB0008138;HMDB0008169;HMDB0008170;HMDB0008202;HMDB0008203;HMDB0008234;HMDB0008365;HMDB0008398;HMDB0008429;HMDB0008462;HMDB0008623;HMDB0113055;HMDB0113098;HMDB0113099;HMDB0113123;HMDB0113124;HMDB0113150;HMDB0113151;HMDB0113178;HMDB0113205;HMDB0113234;HMDB0113262;HMDB0113290;H…
0	C43H78NO8P	+Na	0.832361	['HMDB0007949;HMDB0007950;HMDB0008428;HMDB0008461;HMDB0008943;HMDB0008969;HMDB0009003;HMDB0009004;HMDB0009034;HMDB0009035;HMDB0009067;HMDB0009068;HMDB0009099;HMDB0009131;HMDB0009164;HMDB0009196;HMDB0009228;HMDB0009259;HMDB0009260;HMDB0009291;HMDB0009322;HMDB0009323;HMDB0009355;HMDB0009356;HMDB0009387;HMDB0009420;HMDB0009583;HMDB0113034;HMDB0113594;HMDB0113893;HMDB0113951;HMDB0113971;HMDB0113972;H…
1	C40H80NO8P	+Na	0.819585	['HMDB0000564;HMDB0007871;HMDB0008031;HMDB0008899;HMDB0009219;HMDB0112965;HMDB0112983;HMDB0113087;HMDB0113279;HMDB0113919;HMDB0113987']
0	C47H93N2O6P	+Na	0.813124	['HMDB0012107']
0	C46H82NO8P	+H	0.812288	['HMDB0007989;HMDB0007990;HMDB0008021;HMDB0008050;HMDB0008081;HMDB0008082;HMDB0008114;HMDB0008115;HMDB0008139;HMDB0008146;HMDB0008177;HMDB0008210;HMDB0008242;HMDB0008306;HMDB0008337;HMDB0008338;HMDB0008369;HMDB0008402;HMDB0008432;HMDB0008433;HMDB0008465;HMDB0008466;HMDB0008497;HMDB0008627;HMDB0008659;HMDB0008692;HMDB0113105;HMDB0113106;HMDB0113131;HMDB0113158;HMDB0113214;HMDB0113243;HMDB0113271;H…
1	C46H84NO8P	+H	0.808375	['HMDB0007988;HMDB0008048;HMDB0008049;HMDB0008079;HMDB0008080;HMDB0008112;HMDB0008113;HMDB0008145;HMDB0008176;HMDB0008209;HMDB0008241;HMDB0008273;HMDB0008304;HMDB0008305;HMDB0008336;HMDB0008367;HMDB0008368;HMDB0008400;HMDB0008401;HMDB0008431;HMDB0008464;HMDB0008626;HMDB0113104;HMDB0113186;HMDB0113213;HMDB0113242;HMDB0113270;HMDB0113296;HMDB0113297;HMDB0113323;HMDB0113324;HMDB0113351;HMDB0113379;H…
0	C44H84NO8P	+Na	0.804243	['HMDB0000593;HMDB0007888;HMDB0007920;HMDB0007979;HMDB0008011;HMDB0008039;HMDB0008070;HMDB0008071;HMDB0008103;HMDB0008135;HMDB0008299;HMDB0008331;HMDB0008559;HMDB0008590;HMDB0062690;HMDB0112977;HMDB0113054;HMDB0113076;HMDB0113095;HMDB0113121;HMDB0113148;HMDB0113176;HMDB0113287;HMDB0113314;HMDB0113315;HMDB0113342;HMDB0113539;HMDB0113566;HMDB0113729;HMDB0113933;HMDB0114468']
0	C41H78NO8P	+Na	0.799422	['HMDB0007940;HMDB0008132;HMDB0008843;HMDB0008875;HMDB0008934;HMDB0008966;HMDB0008994;HMDB0009025;HMDB0009026;HMDB0009058;HMDB0009059;HMDB0009090;HMDB0009254;HMDB0009286;HMDB0009515;HMDB0009547;HMDB0113025;HMDB0113339;HMDB0113856;HMDB0113857;HMDB0113858;HMDB0113884;HMDB0113943;HMDB0114042;HMDB0114015;HMDB0114068;HMDB0114211;HMDB0114239']
0	C42H80NO8P	+Na	0.79896	['HMDB0007880;HMDB0007912;HMDB0007973;HMDB0008004;HMDB0008005;HMDB0008068;HMDB0008101;HMDB0008133;HMDB0008296;HMDB0008328;HMDB0008909;HMDB0009549;HMDB0010565;HMDB0112966;HMDB0112967;HMDB0112968;HMDB0112969;HMDB0112992;HMDB0113010;HMDB0113047;HMDB0113089;HMDB0113169;HMDB0113312;HMDB0113340;HMDB0113536;HMDB0113563;HMDB0113925;HMDB0114241']
0	C41H74NO8P	+Na	0.794473	['HMDB0007943;HMDB0008231;HMDB0008844;HMDB0008937;HMDB0008938;HMDB0008968;HMDB0008997;HMDB0009028;HMDB0009029;HMDB0009061;HMDB0009062;HMDB0009093;HMDB0009124;HMDB0009125;HMDB0009157;HMDB0009158;HMDB0009189;HMDB0009320;HMDB0009353;HMDB0009385;HMDB0009418;HMDB0009580;HMDB0113028;HMDB0113029;HMDB0113424;HMDB0113452;HMDB0113887;HMDB0113888;HMDB0113905;HMDB0113906;HMDB0113946;HMDB0113967;HMDB0113968;H…
0	C46H80NO8P	+H	0.794243	['HMDB0007991;HMDB0008022;HMDB0008024;HMDB0008083;HMDB0008116;HMDB0008147;HMDB0008148;HMDB0008178;HMDB0008179;HMDB0008211;HMDB0008212;HMDB0008243;HMDB0008339;HMDB0008370;HMDB0008371;HMDB0008403;HMDB0008404;HMDB0008434;HMDB0008467;HMDB0008498;HMDB0008499;HMDB0008660;HMDB0008693;HMDB0008725;HMDB0113107;HMDB0113132;HMDB0113133;HMDB0113159;HMDB0113160;HMDB0113187;HMDB0113272;HMDB0113327;HMDB0113354;H…
0	C43H78NO8P	+H	0.7901	['HMDB0007949;HMDB0007950;HMDB0008428;HMDB0008461;HMDB0008943;HMDB0008969;HMDB0009003;HMDB0009004;HMDB0009034;HMDB0009035;HMDB0009067;HMDB0009068;HMDB0009099;HMDB0009131;HMDB0009164;HMDB0009196;HMDB0009228;HMDB0009259;HMDB0009260;HMDB0009291;HMDB0009322;HMDB0009323;HMDB0009355;HMDB0009356;HMDB0009387;HMDB0009420;HMDB0009583;HMDB0113034;HMDB0113594;HMDB0113893;HMDB0113951;HMDB0113971;HMDB0113972;H…
0	C42H82NO8P	+Na	0.788457	['HMDB0007879;HMDB0007911;HMDB0007971;HMDB0007972;HMDB0008003;HMDB0008035;HMDB0008067;HMDB0008100;HMDB0008263;HMDB0008295;HMDB0008908;HMDB0009516;HMDB0112970;HMDB0112971;HMDB0112972;HMDB0112973;HMDB0112974;HMDB0112991;HMDB0113115;HMDB0113142;HMDB0113283;HMDB0113311;HMDB0113509;HMDB0113535;HMDB0113864;HMDB0114212']
0	C42H78NO8P	+H	0.787588	['HMDB0007881;HMDB0007882;HMDB0007913;HMDB0007974;HMDB0007975;HMDB0008006;HMDB0008134;HMDB0008166;HMDB0008199;HMDB0008329;HMDB0008361;HMDB0008394;HMDB0113011;HMDB0113048;HMDB0113049;HMDB0113069;HMDB0113090;HMDB0113091;HMDB0113116;HMDB0113143;HMDB0113170;HMDB0113171;HMDB0113198;HMDB0113226;HMDB0113341;HMDB0113369;HMDB0113397;HMDB0113564;HMDB0113926;HMDB0113927;HMDB0114270;HMDB0114298']
0	C47H95N2O6P	+Na	0.785467	['HMDB0012095']
0	C44H80NO8P	+Na	0.784159	['HMDB0007889;HMDB0007982;HMDB0007983;HMDB0008013;HMDB0008014;HMDB0008042;HMDB0008073;HMDB0008074;HMDB0008106;HMDB0008107;HMDB0008138;HMDB0008169;HMDB0008170;HMDB0008202;HMDB0008203;HMDB0008234;HMDB0008365;HMDB0008398;HMDB0008429;HMDB0008462;HMDB0008623;HMDB0113055;HMDB0113098;HMDB0113099;HMDB0113123;HMDB0113124;HMDB0113150;HMDB0113151;HMDB0113178;HMDB0113205;HMDB0113234;HMDB0113262;HMDB0113290;H…
0	C44H82NO8P	+Na	0.779429	['HMDB0007921;HMDB0007980;HMDB0007981;HMDB0008012;HMDB0008040;HMDB0008041;HMDB0008072;HMDB0008105;HMDB0008136;HMDB0008137;HMDB0008168;HMDB0008201;HMDB0008332;HMDB0008364;HMDB0008397;HMDB0008591;HMDB0113077;HMDB0113096;HMDB0113097;HMDB0113122;HMDB0113149;HMDB0113177;HMDB0113204;HMDB0113233;HMDB0113288;HMDB0113289;HMDB0113316;HMDB0113343;HMDB0113344;HMDB0113371;HMDB0113399;HMDB0113567']
1	C40H80NO8P	+K	0.778267	['HMDB0000564;HMDB0007871;HMDB0008031;HMDB0008899;HMDB0009219;HMDB0112965;HMDB0112983;HMDB0113087;HMDB0113279;HMDB0113919;HMDB0113987']
1	C43H76NO7P	+Na	0.777248	['HMDB0009413;HMDB0009414;HMDB0009446;HMDB0009447;HMDB0009478;HMDB0009642;HMDB0009675;HMDB0011359;HMDB0011360;HMDB0011387;HMDB0011418;HMDB0011419;HMDB0011451;HMDB0011452']
0	C43H78NO8P	+K	0.776071	['HMDB0007949;HMDB0007950;HMDB0008428;HMDB0008461;HMDB0008943;HMDB0008969;HMDB0009003;HMDB0009004;HMDB0009034;HMDB0009035;HMDB0009067;HMDB0009068;HMDB0009099;HMDB0009131;HMDB0009164;HMDB0009196;HMDB0009228;HMDB0009259;HMDB0009260;HMDB0009291;HMDB0009322;HMDB0009323;HMDB0009355;HMDB0009356;HMDB0009387;HMDB0009420;HMDB0009583;HMDB0113034;HMDB0113594;HMDB0113893;HMDB0113951;HMDB0113971;HMDB0113972;H…
0	C45H91N2O6P	+Na	0.776049	['HMDB0012092;HMDB0012103']
1	C46H84NO8P	+Na	0.773131	['HMDB0007988;HMDB0008048;HMDB0008049;HMDB0008079;HMDB0008080;HMDB0008112;HMDB0008113;HMDB0008145;HMDB0008176;HMDB0008209;HMDB0008241;HMDB0008273;HMDB0008304;HMDB0008305;HMDB0008336;HMDB0008367;HMDB0008368;HMDB0008400;HMDB0008401;HMDB0008431;HMDB0008464;HMDB0008626;HMDB0113104;HMDB0113186;HMDB0113213;HMDB0113242;HMDB0113270;HMDB0113296;HMDB0113297;HMDB0113323;HMDB0113324;HMDB0113351;HMDB0113379;H…
0	C44H82NO8P	+H	0.772477	['HMDB0007921;HMDB0007980;HMDB0007981;HMDB0008012;HMDB0008040;HMDB0008041;HMDB0008072;HMDB0008105;HMDB0008136;HMDB0008137;HMDB0008168;HMDB0008201;HMDB0008332;HMDB0008364;HMDB0008397;HMDB0008591;HMDB0113077;HMDB0113096;HMDB0113097;HMDB0113122;HMDB0113149;HMDB0113177;HMDB0113204;HMDB0113233;HMDB0113288;HMDB0113289;HMDB0113316;HMDB0113343;HMDB0113344;HMDB0113371;HMDB0113399;HMDB0113567']
0	C43H76NO8P	+Na	0.769333	['HMDB0007951;HMDB0008494;HMDB0008944;HMDB0008945;HMDB0008976;HMDB0009005;HMDB0009036;HMDB0009037;HMDB0009069;HMDB0009070;HMDB0009100;HMDB0009101;HMDB0009132;HMDB0009165;HMDB0009197;HMDB0009261;HMDB0009292;HMDB0009293;HMDB0009324;HMDB0009357;HMDB0009388;HMDB0009389;HMDB0009421;HMDB0009422;HMDB0009453;HMDB0009584;HMDB0009616;HMDB0009649;HMDB0112978;HMDB0113035;HMDB0113622;HMDB0113648;HMDB0113894;H…
0	C42H80NO8P	+K	0.766118	['HMDB0007880;HMDB0007912;HMDB0007973;HMDB0008004;HMDB0008005;HMDB0008068;HMDB0008101;HMDB0008133;HMDB0008296;HMDB0008328;HMDB0008909;HMDB0009549;HMDB0010565;HMDB0112966;HMDB0112967;HMDB0112968;HMDB0112969;HMDB0112992;HMDB0113010;HMDB0113047;HMDB0113089;HMDB0113169;HMDB0113312;HMDB0113340;HMDB0113536;HMDB0113563;HMDB0113925;HMDB0114241']
0	C45H76NO7P	+Na	0.766114	['HMDB0009710;HMDB0009711;HMDB0011427;HMDB0011460']
0	C42H79O10P	+Na	0.762009	['HMDB0010605;HMDB0010618;HMDB0010619;HMDB0010633;HMDB0010634;HMDB0010647']
0	C44H84NO8P	+K	0.758836	['HMDB0000593;HMDB0007888;HMDB0007920;HMDB0007979;HMDB0008011;HMDB0008039;HMDB0008070;HMDB0008071;HMDB0008103;HMDB0008135;HMDB0008299;HMDB0008331;HMDB0008559;HMDB0008590;HMDB0062690;HMDB0112977;HMDB0113054;HMDB0113076;HMDB0113095;HMDB0113121;HMDB0113148;HMDB0113176;HMDB0113287;HMDB0113314;HMDB0113315;HMDB0113342;HMDB0113539;HMDB0113566;HMDB0113729;HMDB0113933;HMDB0114468']
0	C42H81O10P	+Na	0.752548	['HMDB0010603;HMDB0010604;HMDB0010617;HMDB0010632']
0	C48H82NO8P	+H	0.752444	['HMDB0008090;HMDB0008123;HMDB0008154;HMDB0008155;HMDB0008186;HMDB0008219;HMDB0008347;HMDB0008378;HMDB0008379;HMDB0008410;HMDB0008411;HMDB0008441;HMDB0008442;HMDB0008474;HMDB0008475;HMDB0008506;HMDB0008632;HMDB0008633;HMDB0008664;HMDB0008697;HMDB0008728;HMDB0008729;HMDB0113334;HMDB0113361;HMDB0113362;HMDB0113389;HMDB0113417;HMDB0113501;HMDB0113582;HMDB0113607;HMDB0113608;HMDB0113633;HMDB0113660;H…
0	C10H11NO	+Na	0.751642	['HMDB0003447;HMDB0030267;HMDB0040028;HMDB0040042;HMDB0040048']
0	C7H15NO2	+K	0.751642	['HMDB0006831;HMDB0094649']
0	C44H80NO8P	+K	0.74828	['HMDB0007889;HMDB0007982;HMDB0007983;HMDB0008013;HMDB0008014;HMDB0008042;HMDB0008073;HMDB0008074;HMDB0008106;HMDB0008107;HMDB0008138;HMDB0008169;HMDB0008170;HMDB0008202;HMDB0008203;HMDB0008234;HMDB0008365;HMDB0008398;HMDB0008429;HMDB0008462;HMDB0008623;HMDB0113055;HMDB0113098;HMDB0113099;HMDB0113123;HMDB0113124;HMDB0113150;HMDB0113151;HMDB0113178;HMDB0113205;HMDB0113234;HMDB0113262;HMDB0113290;H…
0	C42H82NO8P	+K	0.744847	['HMDB0007879;HMDB0007911;HMDB0007971;HMDB0007972;HMDB0008003;HMDB0008035;HMDB0008067;HMDB0008100;HMDB0008263;HMDB0008295;HMDB0008908;HMDB0009516;HMDB0112970;HMDB0112971;HMDB0112972;HMDB0112973;HMDB0112974;HMDB0112991;HMDB0113115;HMDB0113142;HMDB0113283;HMDB0113311;HMDB0113509;HMDB0113535;HMDB0113864;HMDB0114212']
0	C45H78NO7P	+Na	0.733317	['HMDB0009644;HMDB0009645;HMDB0009677;HMDB0009678;HMDB0009709;HMDB0011394;HMDB0011425;HMDB0011426;HMDB0011458;HMDB0011459']
0	C44H82NO8P	+K	0.731452	['HMDB0007921;HMDB0007980;HMDB0007981;HMDB0008012;HMDB0008040;HMDB0008041;HMDB0008072;HMDB0008105;HMDB0008136;HMDB0008137;HMDB0008168;HMDB0008201;HMDB0008332;HMDB0008364;HMDB0008397;HMDB0008591;HMDB0113077;HMDB0113096;HMDB0113097;HMDB0113122;HMDB0113149;HMDB0113177;HMDB0113204;HMDB0113233;HMDB0113288;HMDB0113289;HMDB0113316;HMDB0113343;HMDB0113344;HMDB0113371;HMDB0113399;HMDB0113567']
0	C41H83N2O6P	+Na	0.729848	['HMDB0012088;HMDB0012089;HMDB0062559']
0	C40H78NO8P	+Na	0.727118	['HMDB0007872;HMDB0007873;HMDB0007904;HMDB0007969;HMDB0008001;HMDB0008032;HMDB0008064;HMDB0008097;HMDB0008900;HMDB0009252;HMDB0010569;HMDB0112958;HMDB0112960;HMDB0112961;HMDB0112962;HMDB0113088;HMDB0113113;HMDB0113140;HMDB0113280;HMDB0113308;HMDB0113854;HMDB0113855;HMDB0114013;HMDB0114040']
0	C41H74NO8P	+K	0.723732	['HMDB0007943;HMDB0008231;HMDB0008844;HMDB0008937;HMDB0008938;HMDB0008968;HMDB0008997;HMDB0009028;HMDB0009029;HMDB0009061;HMDB0009062;HMDB0009093;HMDB0009124;HMDB0009125;HMDB0009157;HMDB0009158;HMDB0009189;HMDB0009320;HMDB0009353;HMDB0009385;HMDB0009418;HMDB0009580;HMDB0113028;HMDB0113029;HMDB0113424;HMDB0113452;HMDB0113887;HMDB0113888;HMDB0113905;HMDB0113906;HMDB0113946;HMDB0113967;HMDB0113968;H…
0	C28H33O14	+Na	0.721638	['HMDB0033679']
0	C46H78NO8P	+H	0.721556	['HMDB0008023;HMDB0008149;HMDB0008180;HMDB0008181;HMDB0008213;HMDB0008214;HMDB0008244;HMDB0008245;HMDB0008372;HMDB0008405;HMDB0008435;HMDB0008436;HMDB0008468;HMDB0008469;HMDB0008500;HMDB0008726;HMDB0113134;HMDB0113161;HMDB0113188;HMDB0113189;HMDB0113215;HMDB0113244;HMDB0113356;HMDB0113383;HMDB0113384;HMDB0113411;HMDB0113412;HMDB0113437;HMDB0113438;HMDB0113465;HMDB0113466;HMDB0113493;HMDB0113601;H…
0	C47H93N2O6P	+H	0.718496	['HMDB0012107']
0	C43H76NO8P	+H	0.716817	['HMDB0007951;HMDB0008494;HMDB0008944;HMDB0008945;HMDB0008976;HMDB0009005;HMDB0009036;HMDB0009037;HMDB0009069;HMDB0009070;HMDB0009100;HMDB0009101;HMDB0009132;HMDB0009165;HMDB0009197;HMDB0009261;HMDB0009292;HMDB0009293;HMDB0009324;HMDB0009357;HMDB0009388;HMDB0009389;HMDB0009421;HMDB0009422;HMDB0009453;HMDB0009584;HMDB0009616;HMDB0009649;HMDB0112978;HMDB0113035;HMDB0113622;HMDB0113648;HMDB0113894;H…
0	C44H78NO8P	+H	0.714863	['HMDB0007890;HMDB0007891;HMDB0007922;HMDB0007984;HMDB0008015;HMDB0008016;HMDB0008075;HMDB0008108;HMDB0008140;HMDB0008141;HMDB0008171;HMDB0008204;HMDB0008235;HMDB0008236;HMDB0008430;HMDB0008463;HMDB0008495;HMDB0008624;HMDB0008656;HMDB0008689;HMDB0113056;HMDB0113057;HMDB0113078;HMDB0113100;HMDB0113125;HMDB0113126;HMDB0113152;HMDB0113153;HMDB0113179;HMDB0113180;HMDB0113206;HMDB0113235;HMDB0113263;H…
0	C10H26N4	+H	0.712374	['HMDB0001256']
0	C43H76NO8P	+K	0.708884	['HMDB0007951;HMDB0008494;HMDB0008944;HMDB0008945;HMDB0008976;HMDB0009005;HMDB0009036;HMDB0009037;HMDB0009069;HMDB0009070;HMDB0009100;HMDB0009101;HMDB0009132;HMDB0009165;HMDB0009197;HMDB0009261;HMDB0009292;HMDB0009293;HMDB0009324;HMDB0009357;HMDB0009388;HMDB0009389;HMDB0009421;HMDB0009422;HMDB0009453;HMDB0009584;HMDB0009616;HMDB0009649;HMDB0112978;HMDB0113035;HMDB0113622;HMDB0113648;HMDB0113894;H…
0	C48H80NO8P	+H	0.699708	['HMDB0008156;HMDB0008187;HMDB0008188;HMDB0008220;HMDB0008221;HMDB0008252;HMDB0008380;HMDB0008412;HMDB0008443;HMDB0008444;HMDB0008476;HMDB0008477;HMDB0008507;HMDB0008508;HMDB0008634;HMDB0008665;HMDB0008666;HMDB0008698;HMDB0008699;HMDB0008730;HMDB0113363;HMDB0113390;HMDB0113391;HMDB0113418;HMDB0113444;HMDB0113473;HMDB0113609;HMDB0113610;HMDB0113634;HMDB0113635;HMDB0113661;HMDB0113687;HMDB0116728;H…
0	C45H76NO8P	+H	0.699457	['HMDB0009045;HMDB0009078;HMDB0009109;HMDB0009110;HMDB0009141;HMDB0009174;HMDB0009302;HMDB0009333;HMDB0009334;HMDB0009366;HMDB0009367;HMDB0009397;HMDB0009398;HMDB0009430;HMDB0009431;HMDB0009462;HMDB0009589;HMDB0009590;HMDB0009621;HMDB0009654;HMDB0009685;HMDB0009686;HMDB0113982;HMDB0114084;HMDB0114111;HMDB0114112;HMDB0114140;HMDB0114141;HMDB0114167;HMDB0114168;HMDB0114279;HMDB0114307;HMDB0114333;H…
0	C43H87N2O6P	+Na	0.694385	['HMDB0012102']
0	C46H82NO8P	+Na	0.6925	['HMDB0007989;HMDB0007990;HMDB0008021;HMDB0008050;HMDB0008081;HMDB0008082;HMDB0008114;HMDB0008115;HMDB0008139;HMDB0008146;HMDB0008177;HMDB0008210;HMDB0008242;HMDB0008306;HMDB0008337;HMDB0008338;HMDB0008369;HMDB0008402;HMDB0008432;HMDB0008433;HMDB0008465;HMDB0008466;HMDB0008497;HMDB0008627;HMDB0008659;HMDB0008692;HMDB0113105;HMDB0113106;HMDB0113131;HMDB0113158;HMDB0113214;HMDB0113243;HMDB0113271;H…
0	C39H74NO8P	+Na	0.690001	['HMDB0008835;HMDB0008867;HMDB0008928;HMDB0008959;HMDB0008960;HMDB0009023;HMDB0009056;HMDB0009088;HMDB0009251;HMDB0009283;HMDB0113020;HMDB0113166;HMDB0113847;HMDB0113848;HMDB0113849;HMDB0113879;HMDB0114012;HMDB0114039;HMDB0114065']
0	C47H93N2O6P	+K	0.688587	['HMDB0012107']
0	C44H81O10P	+Na	0.686642	['HMDB0010608;HMDB0010609;HMDB0116576']
1	C46H84NO8P	+K	0.682257	['HMDB0007988;HMDB0008048;HMDB0008049;HMDB0008079;HMDB0008080;HMDB0008112;HMDB0008113;HMDB0008145;HMDB0008176;HMDB0008209;HMDB0008241;HMDB0008273;HMDB0008304;HMDB0008305;HMDB0008336;HMDB0008367;HMDB0008368;HMDB0008400;HMDB0008401;HMDB0008431;HMDB0008464;HMDB0008626;HMDB0113104;HMDB0113186;HMDB0113213;HMDB0113242;HMDB0113270;HMDB0113296;HMDB0113297;HMDB0113323;HMDB0113324;HMDB0113351;HMDB0113379;H…
0	C39H71O8P	+Na	0.673337	['HMDB0114805;HMDB0114840;HMDB0114878;HMDB0114879;HMDB0114902;HMDB0114927;HMDB0114952;HMDB0114953;HMDB0114978;HMDB0115005;HMDB0115121;HMDB0115297;HMDB0115511;HMDB0115512;HMDB0115536;HMDB0115564']
0	C47H95N2O6P	+H	0.661912	['HMDB0012095']
0	C45H76NO8P	+Na	0.646917	['HMDB0009045;HMDB0009078;HMDB0009109;HMDB0009110;HMDB0009141;HMDB0009174;HMDB0009302;HMDB0009333;HMDB0009334;HMDB0009366;HMDB0009367;HMDB0009397;HMDB0009398;HMDB0009430;HMDB0009431;HMDB0009462;HMDB0009589;HMDB0009590;HMDB0009621;HMDB0009654;HMDB0009685;HMDB0009686;HMDB0113982;HMDB0114084;HMDB0114111;HMDB0114112;HMDB0114140;HMDB0114141;HMDB0114167;HMDB0114168;HMDB0114279;HMDB0114307;HMDB0114333;H…
0	C46H80NO8P	+Na	0.644601	['HMDB0007991;HMDB0008022;HMDB0008024;HMDB0008083;HMDB0008116;HMDB0008147;HMDB0008148;HMDB0008178;HMDB0008179;HMDB0008211;HMDB0008212;HMDB0008243;HMDB0008339;HMDB0008370;HMDB0008371;HMDB0008403;HMDB0008404;HMDB0008434;HMDB0008467;HMDB0008498;HMDB0008499;HMDB0008660;HMDB0008693;HMDB0008725;HMDB0113107;HMDB0113132;HMDB0113133;HMDB0113159;HMDB0113160;HMDB0113187;HMDB0113272;HMDB0113327;HMDB0113354;H…
0	C45H76NO8P	+K	0.643439	['HMDB0009045;HMDB0009078;HMDB0009109;HMDB0009110;HMDB0009141;HMDB0009174;HMDB0009302;HMDB0009333;HMDB0009334;HMDB0009366;HMDB0009367;HMDB0009397;HMDB0009398;HMDB0009430;HMDB0009431;HMDB0009462;HMDB0009589;HMDB0009590;HMDB0009621;HMDB0009654;HMDB0009685;HMDB0009686;HMDB0113982;HMDB0114084;HMDB0114111;HMDB0114112;HMDB0114140;HMDB0114141;HMDB0114167;HMDB0114168;HMDB0114279;HMDB0114307;HMDB0114333;H…
0	C41H74NO8P	+H	0.639668	['HMDB0007943;HMDB0008231;HMDB0008844;HMDB0008937;HMDB0008938;HMDB0008968;HMDB0008997;HMDB0009028;HMDB0009029;HMDB0009061;HMDB0009062;HMDB0009093;HMDB0009124;HMDB0009125;HMDB0009157;HMDB0009158;HMDB0009189;HMDB0009320;HMDB0009353;HMDB0009385;HMDB0009418;HMDB0009580;HMDB0113028;HMDB0113029;HMDB0113424;HMDB0113452;HMDB0113887;HMDB0113888;HMDB0113905;HMDB0113906;HMDB0113946;HMDB0113967;HMDB0113968;H…
0	C39H73O8P	+Na	0.634693	['HMDB0007864;HMDB0007861;HMDB0007862;HMDB0007863;HMDB0007865;HMDB0031129;HMDB0114804;HMDB0114951;HMDB0115095;HMDB0115271;HMDB0115296;HMDB0115510;HMDB0115535;HMDB0116699']
0	C39H71O8P	+K	0.627213	['HMDB0114805;HMDB0114840;HMDB0114878;HMDB0114879;HMDB0114902;HMDB0114927;HMDB0114952;HMDB0114953;HMDB0114978;HMDB0115005;HMDB0115121;HMDB0115297;HMDB0115511;HMDB0115512;HMDB0115536;HMDB0115564']
0	C24H50NO7P	+Na	0.623021	['HMDB0010382']
0	C41H71O8P	+H	0.620669	['HMDB0114847;HMDB0114848;HMDB0114867;HMDB0114886;HMDB0114909;HMDB0114910;HMDB0114934;HMDB0114935;HMDB0114960;HMDB0115040;HMDB0115102;HMDB0115126;HMDB0115150;HMDB0115151;HMDB0115177;HMDB0115178;HMDB0115327;HMDB0115352;HMDB0115378;HMDB0115495;HMDB0115521;HMDB0115522;HMDB0115524;HMDB0115540;HMDB0115541;HMDB0116704']
0	C41H76NO8P	+Na	0.613947	['HMDB0007941;HMDB0007942;HMDB0008165;HMDB0008198;HMDB0008876;HMDB0008935;HMDB0008936;HMDB0008967;HMDB0008995;HMDB0008996;HMDB0009027;HMDB0009060;HMDB0009091;HMDB0009092;HMDB0009123;HMDB0009156;HMDB0009287;HMDB0009319;HMDB0009352;HMDB0009548;HMDB0113026;HMDB0113027;HMDB0113368;HMDB0113396;HMDB0113885;HMDB0113886;HMDB0113904;HMDB0113944;HMDB0113945;HMDB0113966;HMDB0114069;HMDB0114097;HMDB0114126;H…
0	C42H76NO8P	+H	0.613004	['HMDB0007883;HMDB0007884;HMDB0007914;HMDB0007915;HMDB0007976;HMDB0008007;HMDB0008008;HMDB0008167;HMDB0008200;HMDB0008232;HMDB0008362;HMDB0008395;HMDB0008426;HMDB0008459;HMDB0008910;HMDB0009582;HMDB0112993;HMDB0113050;HMDB0113070;HMDB0113071;HMDB0113092;HMDB0113117;HMDB0113118;HMDB0113144;HMDB0113145;HMDB0113172;HMDB0113199;HMDB0113200;HMDB0113227;HMDB0113228;HMDB0113255;HMDB0113370;HMDB0113398;H…
0	C45H91N2O6P	+K	0.612491	['HMDB0012092;HMDB0012103']
0	C41H78NO8P	+K	0.610777	['HMDB0007940;HMDB0008132;HMDB0008843;HMDB0008875;HMDB0008934;HMDB0008966;HMDB0008994;HMDB0009025;HMDB0009026;HMDB0009058;HMDB0009059;HMDB0009090;HMDB0009254;HMDB0009286;HMDB0009515;HMDB0009547;HMDB0113025;HMDB0113339;HMDB0113856;HMDB0113857;HMDB0113858;HMDB0113884;HMDB0113943;HMDB0114042;HMDB0114015;HMDB0114068;HMDB0114211;HMDB0114239']
0	C24H50NO7P	+H	0.60938	['HMDB0010382']
0	C29H47NO4	+Na	0.60938	['HMDB0006321;HMDB0006496;HMDB0031402']
0	C48H78NO8P	+H	0.605894	['HMDB0008189;HMDB0008222;HMDB0008253;HMDB0008254;HMDB0008445;HMDB0008478;HMDB0008509;HMDB0008510;HMDB0008667;HMDB0008700;HMDB0008731;HMDB0008732;HMDB0113419;HMDB0113445;HMDB0113446;HMDB0113474;HMDB0113475;HMDB0113502;HMDB0113611;HMDB0113636;HMDB0113662;HMDB0113663;HMDB0113688;HMDB0113689;HMDB0116727;HMDB0116734']
0	C47H95N2O6P	+K	0.602581	['HMDB0012095']
0	C45H91N2O6P	+H	0.601872	['HMDB0012092;HMDB0012103']
0	C40H79O10P	+Na	0.601285	['HMDB0010600;HMDB0010572;HMDB0116640;HMDB0116651;HMDB0116670;HMDB0116676;HMDB0116687']
0	C41H71O8P	+Na	0.599478	['HMDB0114847;HMDB0114848;HMDB0114867;HMDB0114886;HMDB0114909;HMDB0114910;HMDB0114934;HMDB0114935;HMDB0114960;HMDB0115040;HMDB0115102;HMDB0115126;HMDB0115150;HMDB0115151;HMDB0115177;HMDB0115178;HMDB0115327;HMDB0115352;HMDB0115378;HMDB0115495;HMDB0115521;HMDB0115522;HMDB0115524;HMDB0115540;HMDB0115541;HMDB0116704']
0	C39H76NO8P	+Na	0.592888	['HMDB0007936;HMDB0008000;HMDB0008834;HMDB0008866;HMDB0008926;HMDB0008927;HMDB0008958;HMDB0008990;HMDB0009022;HMDB0009055;HMDB0009218;HMDB0009250;HMDB0112953;HMDB0112954;HMDB0113112;HMDB0113139;HMDB0113850;HMDB0113851;HMDB0113852;HMDB0113853;HMDB0113965;HMDB0113986;HMDB0114011;HMDB0114038']
0	C39H74NO8P	+K	0.590173	['HMDB0008835;HMDB0008867;HMDB0008928;HMDB0008959;HMDB0008960;HMDB0009023;HMDB0009056;HMDB0009088;HMDB0009251;HMDB0009283;HMDB0113020;HMDB0113166;HMDB0113847;HMDB0113848;HMDB0113849;HMDB0113879;HMDB0114012;HMDB0114039;HMDB0114065']
0	C42H78NO8P	+Na	0.584089	['HMDB0007881;HMDB0007882;HMDB0007913;HMDB0007974;HMDB0007975;HMDB0008006;HMDB0008134;HMDB0008166;HMDB0008199;HMDB0008329;HMDB0008361;HMDB0008394;HMDB0113011;HMDB0113048;HMDB0113049;HMDB0113069;HMDB0113090;HMDB0113091;HMDB0113116;HMDB0113143;HMDB0113170;HMDB0113171;HMDB0113198;HMDB0113226;HMDB0113341;HMDB0113369;HMDB0113397;HMDB0113564;HMDB0113926;HMDB0113927;HMDB0114270;HMDB0114298']
0	C46H82NO8P	+K	0.581767	['HMDB0007989;HMDB0007990;HMDB0008021;HMDB0008050;HMDB0008081;HMDB0008082;HMDB0008114;HMDB0008115;HMDB0008139;HMDB0008146;HMDB0008177;HMDB0008210;HMDB0008242;HMDB0008306;HMDB0008337;HMDB0008338;HMDB0008369;HMDB0008402;HMDB0008432;HMDB0008433;HMDB0008465;HMDB0008466;HMDB0008497;HMDB0008627;HMDB0008659;HMDB0008692;HMDB0113105;HMDB0113106;HMDB0113131;HMDB0113158;HMDB0113214;HMDB0113243;HMDB0113271;H…
0	C17H15NO4	+Na	0.579906	['HMDB0038723']
0	C43H74NO8P	+H	0.577599	['HMDB0008946;HMDB0008977;HMDB0008978;HMDB0009038;HMDB0009071;HMDB0009102;HMDB0009103;HMDB0009133;HMDB0009134;HMDB0009166;HMDB0009167;HMDB0009198;HMDB0009294;HMDB0009325;HMDB0009326;HMDB0009358;HMDB0009359;HMDB0009390;HMDB0009423;HMDB0009454;HMDB0009455;HMDB0009617;HMDB0009650;HMDB0009682;HMDB0113036;HMDB0113675;HMDB0113896;HMDB0113913;HMDB0113914;HMDB0113975;HMDB0114076;HMDB0114103;HMDB0114104;H…
0	C41H73O8P	+Na	0.577443	['HMDB0114846;HMDB0114884;HMDB0114885;HMDB0114908;HMDB0114933;HMDB0114986;HMDB0115013;HMDB0115039;HMDB0115073;HMDB0115100;HMDB0115101;HMDB0115124;HMDB0115125;HMDB0115149;HMDB0115176;HMDB0115326;HMDB0115493;HMDB0115517;HMDB0115519;HMDB0115520;HMDB0115567;HMDB0115568']
0	C44H78NO8P	+Na	0.576601	['HMDB0007890;HMDB0007891;HMDB0007922;HMDB0007984;HMDB0008015;HMDB0008016;HMDB0008075;HMDB0008108;HMDB0008140;HMDB0008141;HMDB0008171;HMDB0008204;HMDB0008235;HMDB0008236;HMDB0008430;HMDB0008463;HMDB0008495;HMDB0008624;HMDB0008656;HMDB0008689;HMDB0113056;HMDB0113057;HMDB0113078;HMDB0113100;HMDB0113125;HMDB0113126;HMDB0113152;HMDB0113153;HMDB0113179;HMDB0113180;HMDB0113206;HMDB0113235;HMDB0113263;H…
0	C45H85N2O6P	+H	0.572495	['HMDB0013468']
0	C40H78NO8P	+K	0.570532	['HMDB0007872;HMDB0007873;HMDB0007904;HMDB0007969;HMDB0008001;HMDB0008032;HMDB0008064;HMDB0008097;HMDB0008900;HMDB0009252;HMDB0010569;HMDB0112958;HMDB0112960;HMDB0112961;HMDB0112962;HMDB0113088;HMDB0113113;HMDB0113140;HMDB0113280;HMDB0113308;HMDB0113854;HMDB0113855;HMDB0114013;HMDB0114040']
0	C43H74NO7P	+Na	0.569681	['HMDB0005780;HMDB0009479;HMDB0009480;HMDB0009708;HMDB0011420;HMDB0011453']
0	C18H33ClN2O5S	+H	0.567642	['HMDB0015321']
0	C37H66O4	+H	0.565905	['HMDB0029795']
0	C54H82O4	+K	0.563763	['HMDB0006707']
0	C43H72NO8P	+H	0.558593	['HMDB0008979;HMDB0009104;HMDB0009135;HMDB0009136;HMDB0009168;HMDB0009169;HMDB0009199;HMDB0009200;HMDB0009327;HMDB0009360;HMDB0009391;HMDB0009392;HMDB0009424;HMDB0009425;HMDB0009456;HMDB0009683;HMDB0113915;HMDB0114105;HMDB0114134;HMDB0114161;HMDB0114162;HMDB0114577']
1	C44H86NO8P	+Na	0.5548	['HMDB0007887;HMDB0007919;HMDB0007978;HMDB0008010;HMDB0008037;HMDB0008038;HMDB0008069;HMDB0008102;HMDB0008266;HMDB0008298;HMDB0008526;HMDB0008558;HMDB0008915;HMDB0009747;HMDB0112998;HMDB0113016;HMDB0113053;HMDB0113075;HMDB0113094;HMDB0113120;HMDB0113147;HMDB0113285;HMDB0113286;HMDB0113313;HMDB0113512;HMDB0113538;HMDB0113702;HMDB0113728;HMDB0113932;HMDB0114439']
0	C41H75O8P	+Na	0.550429	['HMDB0114866;HMDB0114883;HMDB0114959;HMDB0114985;HMDB0115012;HMDB0115072;HMDB0115071;HMDB0115099;HMDB0115123;HMDB0115300;HMDB0115515;HMDB0115516;HMDB0115518;HMDB0115538;HMDB0115539;HMDB0115566']
