## Supplementary Table 8C - Spatial Metabolomics 18-342 for "A reference tissue atlas for the human kidney"

Glomerular (1: yes 0: no)	Molecular formula	Adduct	Glom correlation	HMDB ID(s)
1	C39H79N2O6P	+H	0.999999	['HMDB0013464;HMDB0061712']
0	C44H84NO8P	+H	0.958035	['HMDB0000593;HMDB0007888;HMDB0007920;HMDB0007979;HMDB0008011;HMDB0008039;HMDB0008070;HMDB0008071;HMDB0008103;HMDB0008135;HMDB0008299;HMDB0008331;HMDB0008559;HMDB0008590;HMDB0062690;HMDB0112977;HMDB0113054;HMDB0113076;HMDB0113095;HMDB0113121;HMDB0113148;HMDB0113176;HMDB0113287;HMDB0113314;HMDB0113315;HMDB0113342;HMDB0113539;HMDB0113566;HMDB0113729;HMDB0113933;HMDB0114468']
1	C40H80NO8P	+H	0.952507	['HMDB0000564;HMDB0007871;HMDB0008031;HMDB0008899;HMDB0009219;HMDB0112965;HMDB0112983;HMDB0113087;HMDB0113279;HMDB0113919;HMDB0113987']
1	C44H86NO8P	+Na	0.951528	['HMDB0007887;HMDB0007919;HMDB0007978;HMDB0008010;HMDB0008037;HMDB0008038;HMDB0008069;HMDB0008102;HMDB0008266;HMDB0008298;HMDB0008526;HMDB0008558;HMDB0008915;HMDB0009747;HMDB0112998;HMDB0113016;HMDB0113053;HMDB0113075;HMDB0113094;HMDB0113120;HMDB0113147;HMDB0113285;HMDB0113286;HMDB0113313;HMDB0113512;HMDB0113538;HMDB0113702;HMDB0113728;HMDB0113932;HMDB0114439']
0	C42H82NO8P	+H	0.950116	['HMDB0007879;HMDB0007911;HMDB0007971;HMDB0007972;HMDB0008003;HMDB0008035;HMDB0008067;HMDB0008100;HMDB0008263;HMDB0008295;HMDB0008908;HMDB0009516;HMDB0112970;HMDB0112971;HMDB0112972;HMDB0112973;HMDB0112974;HMDB0112991;HMDB0113115;HMDB0113142;HMDB0113283;HMDB0113311;HMDB0113509;HMDB0113535;HMDB0113864;HMDB0114212']
0	C47H93N2O6P	+H	0.949321	['HMDB0012107']
1	C46H84NO8P	+H	0.945524	['HMDB0007988;HMDB0008048;HMDB0008049;HMDB0008079;HMDB0008080;HMDB0008112;HMDB0008113;HMDB0008145;HMDB0008176;HMDB0008209;HMDB0008241;HMDB0008273;HMDB0008304;HMDB0008305;HMDB0008336;HMDB0008367;HMDB0008368;HMDB0008400;HMDB0008401;HMDB0008431;HMDB0008464;HMDB0008626;HMDB0113104;HMDB0113186;HMDB0113213;HMDB0113242;HMDB0113270;HMDB0113296;HMDB0113297;HMDB0113323;HMDB0113324;HMDB0113351;HMDB0113379;H…
0	C10H11NO	+Na	0.94309	['HMDB0003447;HMDB0030267;HMDB0040028;HMDB0040042;HMDB0040048']
0	C7H15NO2	+K	0.939165	['HMDB0006831;HMDB0094649']
0	C42H80NO8P	+H	0.939085	['HMDB0007880;HMDB0007912;HMDB0007973;HMDB0008004;HMDB0008005;HMDB0008068;HMDB0008101;HMDB0008133;HMDB0008296;HMDB0008328;HMDB0008909;HMDB0009549;HMDB0010565;HMDB0112966;HMDB0112967;HMDB0112968;HMDB0112969;HMDB0112992;HMDB0113010;HMDB0113047;HMDB0113089;HMDB0113169;HMDB0113312;HMDB0113340;HMDB0113536;HMDB0113563;HMDB0113925;HMDB0114241']
0	C4H6O2	+K	0.933201	['HMDB0000549;HMDB0002523;HMDB0003407;HMDB0010720;HMDB0031209;HMDB0033977;HMDB0034439']
0	C45H91N2O6P	+H	0.921931	['HMDB0012092;HMDB0012103']
1	C39H79N2O6P	+Na	0.920405	['HMDB0013464;HMDB0061712']
1	C40H80NO8P	+Na	0.919502	['HMDB0000564;HMDB0007871;HMDB0008031;HMDB0008899;HMDB0009219;HMDB0112965;HMDB0112983;HMDB0113087;HMDB0113279;HMDB0113919;HMDB0113987']
0	C42H82NO8P	+Na	0.913542	['HMDB0007879;HMDB0007911;HMDB0007971;HMDB0007972;HMDB0008003;HMDB0008035;HMDB0008067;HMDB0008100;HMDB0008263;HMDB0008295;HMDB0008908;HMDB0009516;HMDB0112970;HMDB0112971;HMDB0112972;HMDB0112973;HMDB0112974;HMDB0112991;HMDB0113115;HMDB0113142;HMDB0113283;HMDB0113311;HMDB0113509;HMDB0113535;HMDB0113864;HMDB0114212']
1	C39H79N2O6P	+K	0.900942	['HMDB0013464;HMDB0061712']
0	C44H84NO8P	+Na	0.898025	['HMDB0000593;HMDB0007888;HMDB0007920;HMDB0007979;HMDB0008011;HMDB0008039;HMDB0008070;HMDB0008071;HMDB0008103;HMDB0008135;HMDB0008299;HMDB0008331;HMDB0008559;HMDB0008590;HMDB0062690;HMDB0112977;HMDB0113054;HMDB0113076;HMDB0113095;HMDB0113121;HMDB0113148;HMDB0113176;HMDB0113287;HMDB0113314;HMDB0113315;HMDB0113342;HMDB0113539;HMDB0113566;HMDB0113729;HMDB0113933;HMDB0114468']
0	C47H95N2O6P	+H	0.896827	['HMDB0012095']
0	C40H78NO8P	+H	0.889595	['HMDB0007872;HMDB0007873;HMDB0007904;HMDB0007969;HMDB0008001;HMDB0008032;HMDB0008064;HMDB0008097;HMDB0008900;HMDB0009252;HMDB0010569;HMDB0112958;HMDB0112960;HMDB0112961;HMDB0112962;HMDB0113088;HMDB0113113;HMDB0113140;HMDB0113280;HMDB0113308;HMDB0113854;HMDB0113855;HMDB0114013;HMDB0114040']
0	C17H15NO4	+Na	0.885427	['HMDB0038723']
0	C41H83N2O6P	+H	0.881283	['HMDB0012088;HMDB0012089;HMDB0062559']
0	C45H91N2O6P	+Na	0.870904	['HMDB0012092;HMDB0012103']
0	C47H93N2O6P	+Na	0.869379	['HMDB0012107']
1	C46H84NO8P	+Na	0.868388	['HMDB0007988;HMDB0008048;HMDB0008049;HMDB0008079;HMDB0008080;HMDB0008112;HMDB0008113;HMDB0008145;HMDB0008176;HMDB0008209;HMDB0008241;HMDB0008273;HMDB0008304;HMDB0008305;HMDB0008336;HMDB0008367;HMDB0008368;HMDB0008400;HMDB0008401;HMDB0008431;HMDB0008464;HMDB0008626;HMDB0113104;HMDB0113186;HMDB0113213;HMDB0113242;HMDB0113270;HMDB0113296;HMDB0113297;HMDB0113323;HMDB0113324;HMDB0113351;HMDB0113379;H…
0	C44H82NO8P	+H	0.868335	['HMDB0007921;HMDB0007980;HMDB0007981;HMDB0008012;HMDB0008040;HMDB0008041;HMDB0008072;HMDB0008105;HMDB0008136;HMDB0008137;HMDB0008168;HMDB0008201;HMDB0008332;HMDB0008364;HMDB0008397;HMDB0008591;HMDB0113077;HMDB0113096;HMDB0113097;HMDB0113122;HMDB0113149;HMDB0113177;HMDB0113204;HMDB0113233;HMDB0113288;HMDB0113289;HMDB0113316;HMDB0113343;HMDB0113344;HMDB0113371;HMDB0113399;HMDB0113567']
0	C47H95N2O6P	+Na	0.867648	['HMDB0012095']
1	C43H76NO7P	+Na	0.867641	['HMDB0009413;HMDB0009414;HMDB0009446;HMDB0009447;HMDB0009478;HMDB0009642;HMDB0009675;HMDB0011359;HMDB0011360;HMDB0011387;HMDB0011418;HMDB0011419;HMDB0011451;HMDB0011452']
1	C40H80NO8P	+K	0.867451	['HMDB0000564;HMDB0007871;HMDB0008031;HMDB0008899;HMDB0009219;HMDB0112965;HMDB0112983;HMDB0113087;HMDB0113279;HMDB0113919;HMDB0113987']
0	C44H82NO8P	+Na	0.865661	['HMDB0007921;HMDB0007980;HMDB0007981;HMDB0008012;HMDB0008040;HMDB0008041;HMDB0008072;HMDB0008105;HMDB0008136;HMDB0008137;HMDB0008168;HMDB0008201;HMDB0008332;HMDB0008364;HMDB0008397;HMDB0008591;HMDB0113077;HMDB0113096;HMDB0113097;HMDB0113122;HMDB0113149;HMDB0113177;HMDB0113204;HMDB0113233;HMDB0113288;HMDB0113289;HMDB0113316;HMDB0113343;HMDB0113344;HMDB0113371;HMDB0113399;HMDB0113567']
0	C5H13NO	+H	0.858174	['HMDB0031259']
0	C44H84NO8P	+K	0.855841	['HMDB0000593;HMDB0007888;HMDB0007920;HMDB0007979;HMDB0008011;HMDB0008039;HMDB0008070;HMDB0008071;HMDB0008103;HMDB0008135;HMDB0008299;HMDB0008331;HMDB0008559;HMDB0008590;HMDB0062690;HMDB0112977;HMDB0113054;HMDB0113076;HMDB0113095;HMDB0113121;HMDB0113148;HMDB0113176;HMDB0113287;HMDB0113314;HMDB0113315;HMDB0113342;HMDB0113539;HMDB0113566;HMDB0113729;HMDB0113933;HMDB0114468']
0	C45H78NO7P	+Na	0.854507	['HMDB0009644;HMDB0009645;HMDB0009677;HMDB0009678;HMDB0009709;HMDB0011394;HMDB0011425;HMDB0011426;HMDB0011458;HMDB0011459']
0	C42H82NO8P	+K	0.854504	['HMDB0007879;HMDB0007911;HMDB0007971;HMDB0007972;HMDB0008003;HMDB0008035;HMDB0008067;HMDB0008100;HMDB0008263;HMDB0008295;HMDB0008908;HMDB0009516;HMDB0112970;HMDB0112971;HMDB0112972;HMDB0112973;HMDB0112974;HMDB0112991;HMDB0113115;HMDB0113142;HMDB0113283;HMDB0113311;HMDB0113509;HMDB0113535;HMDB0113864;HMDB0114212']
0	C42H80NO8P	+Na	0.851427	['HMDB0007880;HMDB0007912;HMDB0007973;HMDB0008004;HMDB0008005;HMDB0008068;HMDB0008101;HMDB0008133;HMDB0008296;HMDB0008328;HMDB0008909;HMDB0009549;HMDB0010565;HMDB0112966;HMDB0112967;HMDB0112968;HMDB0112969;HMDB0112992;HMDB0113010;HMDB0113047;HMDB0113089;HMDB0113169;HMDB0113312;HMDB0113340;HMDB0113536;HMDB0113563;HMDB0113925;HMDB0114241']
0	C40H78NO8P	+Na	0.843521	['HMDB0007872;HMDB0007873;HMDB0007904;HMDB0007969;HMDB0008001;HMDB0008032;HMDB0008064;HMDB0008097;HMDB0008900;HMDB0009252;HMDB0010569;HMDB0112958;HMDB0112960;HMDB0112961;HMDB0112962;HMDB0113088;HMDB0113113;HMDB0113140;HMDB0113280;HMDB0113308;HMDB0113854;HMDB0113855;HMDB0114013;HMDB0114040']
0	C39H73O8P	+Na	0.841098	['HMDB0007864;HMDB0007861;HMDB0007862;HMDB0007863;HMDB0007865;HMDB0031129;HMDB0114804;HMDB0114951;HMDB0115095;HMDB0115271;HMDB0115296;HMDB0115510;HMDB0115535;HMDB0116699']
0	C43H87N2O6P	+H	0.839402	['HMDB0012102']
0	C44H80NO8P	+Na	0.837798	['HMDB0007889;HMDB0007982;HMDB0007983;HMDB0008013;HMDB0008014;HMDB0008042;HMDB0008073;HMDB0008074;HMDB0008106;HMDB0008107;HMDB0008138;HMDB0008169;HMDB0008170;HMDB0008202;HMDB0008203;HMDB0008234;HMDB0008365;HMDB0008398;HMDB0008429;HMDB0008462;HMDB0008623;HMDB0113055;HMDB0113098;HMDB0113099;HMDB0113123;HMDB0113124;HMDB0113150;HMDB0113151;HMDB0113178;HMDB0113205;HMDB0113234;HMDB0113262;HMDB0113290;H…
0	C41H83N2O6P	+Na	0.83224	['HMDB0012088;HMDB0012089;HMDB0062559']
0	C43H87N2O6P	+Na	0.830541	['HMDB0012102']
0	C45H76NO7P	+Na	0.829699	['HMDB0009710;HMDB0009711;HMDB0011427;HMDB0011460']
0	C42H80NO8P	+K	0.82969	['HMDB0007880;HMDB0007912;HMDB0007973;HMDB0008004;HMDB0008005;HMDB0008068;HMDB0008101;HMDB0008133;HMDB0008296;HMDB0008328;HMDB0008909;HMDB0009549;HMDB0010565;HMDB0112966;HMDB0112967;HMDB0112968;HMDB0112969;HMDB0112992;HMDB0113010;HMDB0113047;HMDB0113089;HMDB0113169;HMDB0113312;HMDB0113340;HMDB0113536;HMDB0113563;HMDB0113925;HMDB0114241']
0	C44H80NO8P	+K	0.815981	['HMDB0007889;HMDB0007982;HMDB0007983;HMDB0008013;HMDB0008014;HMDB0008042;HMDB0008073;HMDB0008074;HMDB0008106;HMDB0008107;HMDB0008138;HMDB0008169;HMDB0008170;HMDB0008202;HMDB0008203;HMDB0008234;HMDB0008365;HMDB0008398;HMDB0008429;HMDB0008462;HMDB0008623;HMDB0113055;HMDB0113098;HMDB0113099;HMDB0113123;HMDB0113124;HMDB0113150;HMDB0113151;HMDB0113178;HMDB0113205;HMDB0113234;HMDB0113262;HMDB0113290;H…
0	C44H82NO8P	+K	0.813955	['HMDB0007921;HMDB0007980;HMDB0007981;HMDB0008012;HMDB0008040;HMDB0008041;HMDB0008072;HMDB0008105;HMDB0008136;HMDB0008137;HMDB0008168;HMDB0008201;HMDB0008332;HMDB0008364;HMDB0008397;HMDB0008591;HMDB0113077;HMDB0113096;HMDB0113097;HMDB0113122;HMDB0113149;HMDB0113177;HMDB0113204;HMDB0113233;HMDB0113288;HMDB0113289;HMDB0113316;HMDB0113343;HMDB0113344;HMDB0113371;HMDB0113399;HMDB0113567']
1	C44H86NO8P	+H	0.812383	['HMDB0007887;HMDB0007919;HMDB0007978;HMDB0008010;HMDB0008037;HMDB0008038;HMDB0008069;HMDB0008102;HMDB0008266;HMDB0008298;HMDB0008526;HMDB0008558;HMDB0008915;HMDB0009747;HMDB0112998;HMDB0113016;HMDB0113053;HMDB0113075;HMDB0113094;HMDB0113120;HMDB0113147;HMDB0113285;HMDB0113286;HMDB0113313;HMDB0113512;HMDB0113538;HMDB0113702;HMDB0113728;HMDB0113932;HMDB0114439']
1	C46H84NO8P	+K	0.806431	['HMDB0007988;HMDB0008048;HMDB0008049;HMDB0008079;HMDB0008080;HMDB0008112;HMDB0008113;HMDB0008145;HMDB0008176;HMDB0008209;HMDB0008241;HMDB0008273;HMDB0008304;HMDB0008305;HMDB0008336;HMDB0008367;HMDB0008368;HMDB0008400;HMDB0008401;HMDB0008431;HMDB0008464;HMDB0008626;HMDB0113104;HMDB0113186;HMDB0113213;HMDB0113242;HMDB0113270;HMDB0113296;HMDB0113297;HMDB0113323;HMDB0113324;HMDB0113351;HMDB0113379;H…
0	C39H71O8P	+Na	0.805136	['HMDB0114805;HMDB0114840;HMDB0114878;HMDB0114879;HMDB0114902;HMDB0114927;HMDB0114952;HMDB0114953;HMDB0114978;HMDB0115005;HMDB0115121;HMDB0115297;HMDB0115511;HMDB0115512;HMDB0115536;HMDB0115564']
0	C54H82O4	+K	0.803764	['HMDB0006707']
0	C43H78NO8P	+Na	0.790291	['HMDB0007949;HMDB0007950;HMDB0008428;HMDB0008461;HMDB0008943;HMDB0008969;HMDB0009003;HMDB0009004;HMDB0009034;HMDB0009035;HMDB0009067;HMDB0009068;HMDB0009099;HMDB0009131;HMDB0009164;HMDB0009196;HMDB0009228;HMDB0009259;HMDB0009260;HMDB0009291;HMDB0009322;HMDB0009323;HMDB0009355;HMDB0009356;HMDB0009387;HMDB0009420;HMDB0009583;HMDB0113034;HMDB0113594;HMDB0113893;HMDB0113951;HMDB0113971;HMDB0113972;H…
0	C7H15NO3	+H	0.787078	['HMDB0000062;HMDB0062496']
0	C24H50NO7P	+Na	0.783168	['HMDB0010382']
0	C47H93N2O6P	+K	0.781859	['HMDB0012107']
0	C9H8O4	+H	0.768434	['HMDB0032057;HMDB0001879;HMDB0011663;HMDB0000707;HMDB0003501;HMDB0001964;HMDB0002130;HMDB0006915;HMDB0032131;HMDB0125527;HMDB0125589;HMDB0125102;HMDB0125805;HMDB0126377;HMDB0132508;HMDB0134040;HMDB0134041;HMDB0140954;HMDB0140955;HMDB0140956']
0	C46H82NO8P	+Na	0.766195	['HMDB0007989;HMDB0007990;HMDB0008021;HMDB0008050;HMDB0008081;HMDB0008082;HMDB0008114;HMDB0008115;HMDB0008139;HMDB0008146;HMDB0008177;HMDB0008210;HMDB0008242;HMDB0008306;HMDB0008337;HMDB0008338;HMDB0008369;HMDB0008402;HMDB0008432;HMDB0008433;HMDB0008465;HMDB0008466;HMDB0008497;HMDB0008627;HMDB0008659;HMDB0008692;HMDB0113105;HMDB0113106;HMDB0113131;HMDB0113158;HMDB0113214;HMDB0113243;HMDB0113271;H…
0	C45H91N2O6P	+K	0.762258	['HMDB0012092;HMDB0012103']
0	C42H84NO8P	+Na	0.752104	['HMDB0007878;HMDB0007970;HMDB0008034;HMDB0008262;HMDB0008907;HMDB0009483;HMDB0112975;HMDB0112990;HMDB0113046;HMDB0113282;HMDB0113508;HMDB0113924;HMDB0114183']
0	C5H5N5	+H	0.750323	['HMDB0000034']
0	C29H47NO4	+Na	0.749236	['HMDB0006321;HMDB0006496;HMDB0031402']
0	C9H17NO4	+H	0.74789	['HMDB0000201;HMDB0062176']
0	C24H50NO7P	+H	0.747245	['HMDB0010382']
0	C37H70O12S	+H	0.746074	['HMDB0031687']
0	C39H73O8P	+K	0.743777	['HMDB0007864;HMDB0007861;HMDB0007862;HMDB0007863;HMDB0007865;HMDB0031129;HMDB0114804;HMDB0114951;HMDB0115095;HMDB0115271;HMDB0115296;HMDB0115510;HMDB0115535;HMDB0116699']
0	C24H50NO7P	+K	0.735696	['HMDB0010382']
0	C41H80NO8P	+Na	0.735513	['HMDB0007938;HMDB0007939;HMDB0008066;HMDB0008099;HMDB0008842;HMDB0008874;HMDB0008933;HMDB0008965;HMDB0008992;HMDB0008993;HMDB0009024;HMDB0009057;HMDB0009221;HMDB0009253;HMDB0009482;HMDB0009514;HMDB0010568;HMDB0112963;HMDB0113310;HMDB0113859;HMDB0113861;HMDB0113862;HMDB0113863;HMDB0113989;HMDB0114014;HMDB0114041;HMDB0114182;HMDB0114210']
0	C8H18N2O4S	+K	0.730984	['HMDB0062295']
0	C39H71O8P	+K	0.730428	['HMDB0114805;HMDB0114840;HMDB0114878;HMDB0114879;HMDB0114902;HMDB0114927;HMDB0114952;HMDB0114953;HMDB0114978;HMDB0115005;HMDB0115121;HMDB0115297;HMDB0115511;HMDB0115512;HMDB0115536;HMDB0115564']
0	C43H78NO8P	+K	0.723629	['HMDB0007949;HMDB0007950;HMDB0008428;HMDB0008461;HMDB0008943;HMDB0008969;HMDB0009003;HMDB0009004;HMDB0009034;HMDB0009035;HMDB0009067;HMDB0009068;HMDB0009099;HMDB0009131;HMDB0009164;HMDB0009196;HMDB0009228;HMDB0009259;HMDB0009260;HMDB0009291;HMDB0009322;HMDB0009323;HMDB0009355;HMDB0009356;HMDB0009387;HMDB0009420;HMDB0009583;HMDB0113034;HMDB0113594;HMDB0113893;HMDB0113951;HMDB0113971;HMDB0113972;H…
0	C14H10O7	+K	0.718315	[]
0	C14H9KO7	+H	0.718315	[]
0	C26H54NO7P	+H	0.710785	['HMDB0010384;HMDB0011128;HMDB0062195']
0	C21H13KO10	+H	0.705194	[]
0	C21H14O10	+K	0.705194	['HMDB0128404;HMDB0128405;HMDB0128406;HMDB0128407;HMDB0128408;HMDB0128409;HMDB0128410;HMDB0128411']
0	C7H4O3	+H	0.702091	[]
0	C41H83N2O6P	+K	0.696719	['HMDB0012088;HMDB0012089;HMDB0062559']
0	C5H4N4O	+Na	0.693473	['HMDB0000157;HMDB0014581']
0	C41H74NO8P	+Na	0.684256	['HMDB0007943;HMDB0008231;HMDB0008844;HMDB0008937;HMDB0008938;HMDB0008968;HMDB0008997;HMDB0009028;HMDB0009029;HMDB0009061;HMDB0009062;HMDB0009093;HMDB0009124;HMDB0009125;HMDB0009157;HMDB0009158;HMDB0009189;HMDB0009320;HMDB0009353;HMDB0009385;HMDB0009418;HMDB0009580;HMDB0113028;HMDB0113029;HMDB0113424;HMDB0113452;HMDB0113887;HMDB0113888;HMDB0113905;HMDB0113906;HMDB0113946;HMDB0113967;HMDB0113968;H…
0	C47H95N2O6P	+K	0.675384	['HMDB0012095']
0	C4H7N3O	+H	0.660065	['HMDB0000562']
0	C41H71O8P	+Na	0.658018	['HMDB0114847;HMDB0114848;HMDB0114867;HMDB0114886;HMDB0114909;HMDB0114910;HMDB0114934;HMDB0114935;HMDB0114960;HMDB0115040;HMDB0115102;HMDB0115126;HMDB0115150;HMDB0115151;HMDB0115177;HMDB0115178;HMDB0115327;HMDB0115352;HMDB0115378;HMDB0115495;HMDB0115521;HMDB0115522;HMDB0115524;HMDB0115540;HMDB0115541;HMDB0116704']
0	C7H3KO3	+H	0.650316	[]
0	C7H4O3	+K	0.650316	[]
0	C6H3ClO4	+H	0.65024	['HMDB0060455']
0	C26H52NO7P	+Na	0.646384	['HMDB0002815;HMDB0010385;HMDB0062651']
0	C6H14O6	+Na	0.639968	['HMDB0000107;HMDB0000247;HMDB0000765;HMDB0011632']
0	C6H4O2	+H	0.639498	['HMDB0003364;HMDB0012133']
0	C14H8O6	+H	0.632171	[]
0	C26H52NO7P	+H	0.630076	['HMDB0002815;HMDB0010385;HMDB0062651']
0	C6H6O3	+H	0.626985	['HMDB0029750;HMDB0032651;HMDB0013674;HMDB0013675;HMDB0030776;HMDB0031256;HMDB0034355;HMDB0059735;HMDB0124831']
0	C43H87N2O6P	+K	0.62259	['HMDB0012102']
0	C45H89N2O6P	+Na	0.620215	['HMDB0012104']
1	C44H86NO8P	+K	0.618931	['HMDB0007887;HMDB0007919;HMDB0007978;HMDB0008010;HMDB0008037;HMDB0008038;HMDB0008069;HMDB0008102;HMDB0008266;HMDB0008298;HMDB0008526;HMDB0008558;HMDB0008915;HMDB0009747;HMDB0112998;HMDB0113016;HMDB0113053;HMDB0113075;HMDB0113094;HMDB0113120;HMDB0113147;HMDB0113285;HMDB0113286;HMDB0113313;HMDB0113512;HMDB0113538;HMDB0113702;HMDB0113728;HMDB0113932;HMDB0114439']
0	C43H74NO7P	+Na	0.618206	['HMDB0005780;HMDB0009479;HMDB0009480;HMDB0009708;HMDB0011420;HMDB0011453']
0	C38H76NO8P	+H	0.618201	['HMDB0007869;HMDB0007934;HMDB0007965;HMDB0008892;HMDB0008988;HMDB0010567;HMDB0112959;HMDB0113084;HMDB0113865;HMDB0113942']
0	C40H78NO8P	+K	0.617326	['HMDB0007872;HMDB0007873;HMDB0007904;HMDB0007969;HMDB0008001;HMDB0008032;HMDB0008064;HMDB0008097;HMDB0008900;HMDB0009252;HMDB0010569;HMDB0112958;HMDB0112960;HMDB0112961;HMDB0112962;HMDB0113088;HMDB0113113;HMDB0113140;HMDB0113280;HMDB0113308;HMDB0113854;HMDB0113855;HMDB0114013;HMDB0114040']
0	C41H62O5	+K	0.612091	['HMDB0007346;HMDB0007570;HMDB0056374']
0	C10H19NO2S2	+H	0.609172	['HMDB0001526;HMDB0006878']
0	C14H7NaO6	+H	0.606888	[]
0	C14H8O6	+Na	0.606888	[]
0	C37H68O4	+Na	0.604352	['HMDB0035397;HMDB0035398']
0	C15H17N5O6S2	+Na	0.604125	['HMDB0015486']
