## Supplementary Table 10 - Essential genes for "A reference tissue atlas for the human kidney"

Cell_type	Essential_gene
POD	PTPRO
POD	PTPRQ
POD	PLA2R1
POD	NPHS2
POD	CLIC5
POD	PTGDS
POD	PCOLCE2
MC	POSTN
MC	PIEZO2
MC	IL18R1
MC	EBF1
MC	ROBO1
MC	TAGLN
MC	PTN
MC	ACTA2
MC	RGS5
PT	SLC5A12
PT	RP11-556I14.1
PT	SLC13A3
PT	SORCS1
PT	SLC17A1
PT	ALDOB
PT	MT1G
PT	GPX3
PT	GATM
PT	MIOX
DL	VCAM1
DL	CPE
DL	CYP24A1
DL	SLC34A2
DL	TNFRSF11B
DL	CDH6
DL	AKAP12
DL	CRYAB
DL	C1orf186
ATL	SERPINA1
ATL	CLDN10-AS1
ATL	EMP1
ATL	GOLM1
ATL	GADD45B
ATL	CLDN3
ATL	CLDN4
ATL	CLU
ATL	TMPRSS4
TAL	CASR
TAL	KNG1
TAL	PP7080
TAL	EGF
TAL	CLCNKA
TAL	UMOD
TAL	SLC12A1
TAL	GP2
DCT	SLC12A3
DCT	RP11-457K10.1
DCT	TRPM6
DCT	TMEM52B
DCT	ADAMTS17
DCT	WNK1
CNT	LINC01099
CNT	SLC8A1
CNT	CALB1
PC	AQP3
PC	FXYD4
PC	KRT19
PC	PWRN1
PC	HSD11B2
PC	AQP2
PC	STC1
IC	SLC26A7
IC	CLNK
IC	ATP6V0D2
IC	ADGRF5
IC	RP11-690G19.4
IC	SPINK1
IC	TMEM213
IC	ATP6V1G3
EC-AVR	GPM6A
EC-AVR	ADGRL4
EC-AVR	EGFL7
EC-AVR	TLL1
EC-AVR	ENG
EC-AVR	DNASE1L3
EC-AVR	PLVAP
EC-AVR	RAMP3
EC-AEA-DVR	PALMD
EC-AEA-DVR	ADAMTS6
EC-AEA-DVR	TM4SF1
EC-AEA-DVR	SRGN
EC-AEA-DVR	VIM
EC-AEA-DVR	CLDN5
EC-AEA-DVR	SERPINE2
EC-AEA-DVR	IGF2
EC-AEA-DVR	ABI3BP
EC-GLO	EMCN
EC-GLO	LDB2
EC-GLO	PTPRB
EC-GLO	FLT1
EC-GLO	EHD3
ED-GLO	SOST
EC-GLO	HECW2
vSMC/P	MYH11
vSMC/P	NTRK3
vSMC/P	PDZRN4
vSMC/P	SLIT3
vSMC/P	FOSB
INT	C7
INT	MGP
INT	TSHZ2
INT	NEGR1
INT	COL1A2
INT	LUM
INT	SFRP4
MAC	CD163
MAC	PTPRC
MAC	LST1
MAC	S100A9
MAC	S100A8
MAC	LYZ
MON	C1QB
MON	HLA-DQB1
MON	C1QA
MON	RGS1
Tcells	CD69
Tcells	IL7R
Tcells	CXCR4
Tcells	CD2
Tcells	CD3D
